# Super-pangenome analysis of 3562 human and animal papillomavirus isolates illuminates their genome and pathogenicity evolution

**DOI:** 10.1101/2025.07.20.664904

**Authors:** Huihui Li, Jingtao Chen, Xinxin Zhang, Xing Zhang, Ludong Yang, Yi Ding, Congying Chen, Yan Shuai, Ming Song, Jihong Liu, Lin Feng, Jing Li, Jia-Xing Yue

**Author notes:** corresponding authors. (JL); (JXY). contribute equally (Huihui Li, Jingtao Chen, Xinxin Zhang).

## Abstract

Papillomaviruses (PVs) are groups of ubiquitous DNA viruses infecting a wide range of vertebrate hosts, including human. The infection of some human PVs (i.e., HPVs) are strongly associated with cancers, but it remains elusive how such pathogenicity evolved at the genomic level. Here we performed a super-pangenome analysis on a compendium of well-curated 3562 human and animal PV genomes. We found their global genomic diversity being strongly associated with their body sites and tissue origins, but not with their host, geographical, or disease specificity. By reconciling time-resolved phylogenies of PVs and their hosts, we revealed a high-resolution view on how virus-host cospeciation, horizontal host switches, and duplication/loss turnovers collectively shaped the evolution of PVs. We identified key selection-driven mutations that defined the genus-specific divergence of PVs, with those underlying the rise of Alpha-PVs highly enriched in the N-terminal domain of *E1* gene. Especially, we identified a group of risk-defining variant sites showing contrasting genotypes between low-risk and high-risk HPVs. With four independent PV genome cohorts, we further validated their high sensitivity and specificity on HPV risk classification even at single site level, underscoring their application values in large-scale HPV screening tests. Finally, with cervical and oropharyngeal cancer patient cohorts assembled by this study, we also evaluated the prognostic value of specific HPV16 variants in predicting patient survival. Taken together, such illumination on the genome and pathogenicity evolution of PVs paves the road for better prevention, control, and treatment of PV-related cancers.

**Significance statement:** Papillomaviruses (PVs) are ancient and widespread DNA viruses co-evolved with many vertebrate hosts, including human. Some human PVs (e.g., HPV16 and HPV18) bear strong association with cancers, raising a pressing public health challenge. A better understanding of how such pathogenicity evolved holds the key in addressing this challenge. Here we systematically investigated the genomic and evolutionary diversity of PVs via a pangenome study on over 3500 human and animal PV isolates, which revealed key selection-driven mutations shaping their genome and pathogenicity evolution. With independently acquired HPV-associated cancer cohorts, we further demonstrated how some of these important HPV variants can serve as clinically informative predictive and prognostic biomarkers. Such comprehensive characterization on PVs’ genome diversity, pathogenicity evolution, and clinical implication paves the road for better prevention, control, and treatment of PV-related cancers.
