## Supplementary Table 3 for "Super-pangenome analysis of 3562 human and animal papillomavirus isolates illuminates their genome and pathogenicity evolution"

### Sheet: Sheet1
Supplementary Table 3. The phylogentic distance between genome tree and gene tree based on 600 representative PV genomes.
Gene/Gene pair	Different Phylogenetic Information (DPI)	Clustering Information Distance (CID)	Gene size (bp)	DPI/Gene_size	CID/gene_size
L1	0.185734	0.169727	1517	0.000122435	0.000111883
L2	0.220724	0.175797	1421	0.00015533	0.000123714
E1	0.168972	0.155595	1949	8.66966e-05	7.9833e-05
E2	0.212678	0.178044	1097	0.000193872	0.000162301
E6	0.271282	0.240521	455	0.000596223	0.000528618
E7	0.325933	0.255501	296	0.00110112	0.000863179
E1-L1	0.124103	0.112737	3466	3.58057e-05	3.25267e-05
E1-L2	0.126082	0.113563	3370	3.74131e-05	3.36981e-05
E1-E2	0.157766	0.145013	3046	5.17946e-05	4.76077e-05
E2-L1	0.163661	0.15041	2614	6.26094e-05	5.75401e-05
E2-L2	0.146809	0.133355	2518	5.83037e-05	5.29608e-05
L1-L2	0.162627	0.140939	2938	5.53531e-05	4.79709e-05
