## Supplementary Table 4 for "Super-pangenome analysis of 3562 human and animal papillomavirus isolates illuminates their genome and pathogenicity evolution"

### Sheet: Sheet1
Supplementary Table 4. The speciation time comaprison between the BEAST molecular dating analysis in this study and the fossil-record-derived data curated in TimeTree (https://timetree.org/).
Comparison node	Divergence time based on BEAST run1 (MYA)		Divergence time based on BEAST run2 (MYA)		Divergence time based on TimeTree (MYA)
	mean	95% HPD interval	mean	95% HPD interval	mean	95% HPD interval
Aves/Reptilia vs. Mammal	316.6	[313.6, 319.8]	316.6	[313.4, 319.6]	318	[316.0, 322.4]
Reptilia vs. Aves	282.4	[276.0, 289.2]	282.5	[275.7, 289.1]	280	[274.9, 286.8]
Non-Primate Mammal vs. Primate	99.3	[90.0, 109.0]	99	[83.1, 109.7]	94	[91.5, 97.4]
New World Monkey vs. Old World Monkey	44.9	[43.0, 46.7]	45	[43.5, 46.7]	43	[40.0, 44.2]
Old World Monkey vs. Homo Sapiens	32.4	[30.8, 33.4]	32.6	[30.7, 34.3]	28.8	[26.8, 30.6]
Pan paniscus vs. Homo sapiens	6.4	[6.3, 6.5]	6.4	[6.3, 6.5]	6.2	[6.0, 6.5]
