## Supplementary Table 5 for "Super-pangenome analysis of 3562 human and animal papillomavirus isolates illuminates their genome and pathogenicity evolution"

### Sheet: Event counts
Supplementary Table 5. Summary of event count along with PVs' evolutionary history corresponding to different event cost parameter settings.
Cost regime	Cost parameter setting (CO, DUP,HS, LO, FTD)	Cospeciations (CO)	Duplications (DUP)	Host switches (HS)	Losses (LO)
1	0, 0, 0, 0, 1	2	529	68	826
2	0, 0, 0, 1, 1	19	530	50	800
3	0, 0, 0, 2, 1	17	530	52	800
4	0, 0, 0, 3, 1	18	529	52	801
5	0, 0, 1, 0, 1	12	582	5	957
6	0, 0, 1, 1, 1	22	538	39	804
7	0, 0, 1, 2, 1	22	537	40	803
8	0, 0, 1, 3, 1	20	534	45	801
9	0, 0, 2, 0, 1	12	582	5	991
10	0, 0, 2, 1, 1	23	542	34	811
11	0, 0, 2, 2, 1	22	538	39	805
12	0, 0, 2, 3, 1	21	538	40	803
13	0, 0, 3, 0, 1	12	582	5	1032
14	0, 0, 3, 1, 1	23	543	33	815
15	0, 0, 3, 2, 1	23	539	37	807
16	0, 0, 3, 3, 1	22	538	39	806
17	0, 1, 0, 0, 1	24	536	39	836
18	0, 1, 0, 1, 1	24	535	40	804
19	0, 1, 0, 2, 1	22	530	47	801
20	0, 1, 0, 3, 1	22	529	48	801
21	0, 1, 1, 0, 1	18	569	12	976
22	0, 1, 1, 1, 1	24	536	39	805
23	0, 1, 1, 2, 1	24	537	38	805
24	0, 1, 1, 3, 1	23	532	44	802
25	0, 1, 2, 0, 1	16	575	8	969
26	0, 1, 2, 1, 1	24	540	35	811
27	0, 1, 2, 2, 1	24	535	40	804
28	0, 1, 2, 3, 1	24	536	39	807
29	0, 1, 3, 0, 1	13	581	5	1009
30	0, 1, 3, 1, 1	24	542	33	812
31	0, 1, 3, 2, 1	24	539	36	807
32	0, 1, 3, 3, 1	24	536	39	804
33	0, 2, 0, 0, 1	24	536	39	818
34	0, 2, 0, 1, 1	24	536	39	804
35	0, 2, 0, 2, 1	23	529	47	803
36	0, 2, 0, 3, 1	23	529	47	802
37	0, 2, 1, 0, 1	24	548	27	840
38	0, 2, 1, 1, 1	24	537	38	805
39	0, 2, 1, 2, 1	24	536	39	809
40	0, 2, 1, 3, 1	24	536	39	805
41	0, 2, 2, 0, 1	17	572	10	997
42	0, 2, 2, 1, 1	24	541	34	810
43	0, 2, 2, 2, 1	24	537	38	806
44	0, 2, 2, 3, 1	24	536	39	805
45	0, 2, 3, 0, 1	16	575	8	1011
46	0, 2, 3, 1, 1	24	542	33	813
47	0, 2, 3, 2, 1	24	537	38	805
48	0, 2, 3, 3, 1	24	537	38	805
49	0, 3, 0, 0, 1	24	537	38	814
50	0, 3, 0, 1, 1	24	534	41	804
51	0, 3, 0, 2, 1	24	534	41	805
52	0, 3, 0, 3, 1	23	529	47	804
53	0, 3, 1, 0, 1	24	548	27	846
54	0, 3, 1, 1, 1	24	537	38	805
55	0, 3, 1, 2, 1	24	537	38	805
56	0, 3, 1, 3, 1	24	536	39	804
57	0, 3, 2, 0, 1	24	548	27	873
58	0, 3, 2, 1, 1	24	541	34	810
59	0, 3, 2, 2, 1	24	537	38	805
60	0, 3, 2, 3, 1	24	537	38	805
61	0, 3, 3, 0, 1	16	575	8	980
62	0, 3, 3, 1, 1	24	542	33	812
63	0, 3, 3, 2, 1	24	539	36	807
64	0, 3, 3, 3, 1	24	535	40	804
Footnote
CO: cospeciation.
DUP: duplication.
HS: host switch.
LO: loss.
FTD: failures to diverge.
