## Supplementary Table 6 for "Super-pangenome analysis of 3562 human and animal papillomavirus isolates illuminates their genome and pathogenicity evolution"

### Sheet: Frequent host switch events
Supplementary Table 6. Frequently identified host switch events.
Event id (Parent node-Child node -> Parent node-Child node)	Event count
10-Pternistis_leucoscepus->15-Psittacus_erithacus	57
10-Pternistis_leucoscepus->18-Pygoscelis_adeliae	52
111-Crocuta_crocuta->111-110	52
128-114->111-Crocuta_crocuta	52
126-120->127-117	60
82-Talpa_europaea->129-128	52
95-94->129-128	52
130-129->51-50	55
51-Tupaia_belangeri->130-129	97
171-95->170-169	52
82-Erinaceus_europaeus->170-169	54
51-50->171-95	91
172-82->51-50	54
175-174->4-3	55
18-Pygoscelis_adeliae->24-23	52
23-Fratercula_arctica->23-22	65
28-4->27-26	104
49-48->49-39	61
77-Erethizon_dorsatum->50-49	64
51-50->76-Castor_canadensis	55
51-50->78-54	55
51-Tupaia_belangeri->76-75	55
Footnote:
The associated node ID (numbers in the 1st column) is labeled in Figure 4.
