## Supplementary Table 7 for "Super-pangenome analysis of 3562 human and animal papillomavirus isolates illuminates their genome and pathogenicity evolution"

### Sheet: Sheet 1
Supplementary Table 7. List of lineage-defining genomic variant sites in PVs' evolution regarding the divergence among the Alpha-, Beta-, and Gamma-genera.
							Evolutionary lineages defined based on the phylogenetic tree of 3548 PVs
PVs' evolutionary lineage	HPV16 genome position (NC_001526.4)	HPV16 genome position (start-reset)	Gene	Amino acid change	Consequence	Variant type	Alpha	Beta	Gamma	M1	M2 and M3	M22	M5 and M6	M8	M9
Beta_and_Gamma	g.324	g.1938T>C	E1	P108P	Synonymous	single-site	0.00875274	1	0.995134	0	0.172414	0.0625	0.16129	0.047619	1
Beta_and_Gamma	g.330	g.1944A>T	E1	L110F	Nonsynonymous	single-site	0.00984683	1	0.997567	0	0.224138	0	0.0645161	0.047619	1
Beta_and_Gamma	g.745	g.2359G>A	E1	D249N	Nonsynonymous	single-site	0.000364697	1	0.990268	0.266667	0.327586	0.0625	0.290323	0.952381	0.6875
Beta_and_Gamma	g.1676	g.3290G>T	E1	C559F	Nonsynonymous	single-site	0	1	1	0	0	0	0.290323	1	1
Beta_and_Gamma	g.4163	g.5777A>T	L2	N264I	Nonsynonymous	single-site	0.146973	1	1	0	0	0.125	0.193548	0.952381	0.75
Beta_and_Gamma	g.4689	g.6303T>G	L2	I439M	Nonsynonymous	single-site	0.00656455	1	0.990268	0	0.103448	0.25	0.225806	0.904762	0.9375
Beta_and_Gamma	g.4800	g.6414C>G	L1	A9G	Nonsynonymous	single-site	0.203866	1	0.995134	0.133333	0.0172414	0	0.0322581	0.714286	0.8125
Beta_and_Gamma	g.5284	g.6898C>A	L1	G170G	Synonymous	single-site	0.187454	1	1	0.2	0.310345	0.75	0.290323	0.952381	0.875
Beta_and_Gamma	g.5399	g.7013G>A	L1	D209N	Nonsynonymous	single-site	0.157914	1	1	0.266667	0.327586	0.75	0.258065	0.952381	0.875
Beta_and_Gamma	g.5475	g.7089A>T	L1	Y234F	Nonsynonymous	single-site	0	1	0.990268	0.0666667	0.137931	0.75	0.193548	1	0.9375
Beta_and_Gamma	g.5994	g.7608A>T	L1	Q407L	Nonsynonymous	single-site	0.000364697	1	0.992701	0.0666667	0.0172414	0	0.0322581	1	0.9375
Beta	g.6294	g.2T>A	URR	--	Regulatory	single-site	0.00729395	0.979167	0	0	0.258621	0.0625	0.16129	0.142857	0.25
Beta	g.234	g.1848A>G	E1	Q78Q	Synonymous	single-site	0.0324581	0.958333	0.00243309	0	0.310345	0.25	0.0322581	0.0952381	0
Beta	g.249	g.1863A>C	E1	V83V	Synonymous	single-site	0	0.96875	0.0194647	0	0.0344828	0	0.0645161	0.571429	0.25
Beta	g.250	g.1864C>A	E1	Q84K	Nonsynonymous	single-site	0.0127644	0.947917	0.0729927	0	0.0517241	0.0625	0.0967742	0.952381	0.25
Beta	g.313	g.1927A>C	E1	N105Q	Nonsynonymous	multi-site	0.091539	0.96875	0.00973236	0	0	0	0	0	0
Beta	g.315	g.1929T>G	E1	N105Q	Nonsynonymous	multi-site	0.11415	0.958333	0.226277	0	0.103448	0.125	0.0967742	0.047619	0.0625
Beta	g.348	g.1962A>C	E1	E116D	Nonsynonymous	single-site	0.00474106	1	0.111922	0	0.0517241	0	0.354839	0	0.1875
Beta	g.434	g.2048T>C	E1	L145S	Nonsynonymous	single-site	0.19256	0.9375	0.0121655	0	0.0862069	0	0.225806	0.809524	0.25
Beta	g.674	g.2288C>A	E1	P225Q	Nonsynonymous	single-site	0.0835157	0.9375	0.311436	0.266667	0.206897	0.125	0.16129	0	0.0625
Beta	g.755	g.2369A>C	E1	K252T	Nonsynonymous	single-site	0	0.958333	0.0705596	0	0.258621	0.75	0.0645161	0.047619	0.125
Beta	g.788	g.2402A>G	E1	H263R	Nonsynonymous	single-site	0	1	0	0	0	0	0.16129	0.52381	0
Beta	g.970	g.2584A>G	E1	T324A	Nonsynonymous	single-site	0.00510576	0.989583	0	0	0.293103	0	0.0322581	0.142857	0.0625
Beta	g.1141	g.2755C>A	E1	Q381K	Nonsynonymous	single-site	0.0419402	0.989583	0.163017	0.333333	0.310345	0.3125	0.225806	0.666667	0.125
Beta	g.1305	g.2919T>G	E1	D435E	Nonsynonymous	single-site	0.0218818	0.927083	0.194647	0	0.172414	0.25	0.258065	0.857143	0.125
Beta	g.1312	g.2926G>C	E1	D438H	Nonsynonymous	single-site	0	0.947917	0.00486618	0	0.103448	0	0.0322581	0.047619	0
Beta	g.1818	g.3432T>C	E1	D606D	Synonymous	single-site	0.148432	0.96875	0.121655	0.2	0.155172	0	0.322581	0.0952381	0.375
Beta	g.1819	g.3433A>C	E1	K607Q	Nonsynonymous	single-site	0	1	0.0973236	0.0666667	0.0172414	0.3125	0.322581	0.904762	0.0625
Beta	g.1942	g.3556A>C	E1	T648P	Nonsynonymous	single-site	0.192925	0.90625	0.182482	0	0.241379	0.375	0.0967742	0.142857	0.0625
Beta	g.2231	g.3845G>C	E2	G114R	Nonsynonymous	single-site	0	0.9375	0.350365	0.0666667	0.327586	0	0.129032	0.190476	0.25
Beta	g.2483	g.4097T>C	E2	S198P	Nonsynonymous	single-site	0.0226112	1	0.245742	0	0.275862	0.875	0.0645161	0.857143	0.3125
Beta	g.2613	g.4227C>T	E1^E4	Q46X	Nonsynonymous	single-site	0.128009	1	0	0.133333	0.0172414	0	0.0967742	0	0
Beta	g.2718	g.4332A>T	E1^E4	K81X	Nonsynonymous	single-site	0	1	0	0.2	0	0	0	0.047619	0.125
Beta	g.3370	g.4984A>T	Between_E5_and_L2	--	Regulatory	single-site	0	1	0	0	0.0172414	0.125	0.0645161	0.238095	0
Beta	g.3372	g.4986A>G	Between_E5_and_L2	--	Regulatory	single-site	0.000729395	1	0	0	0.0689655	0.0625	0.322581	0.238095	0
Beta	g.3380	g.4994A>C	L2	H3P	Nonsynonymous	single-site	0.130926	0.989583	0.0389294	0	0.189655	0.0625	0.0322581	0.0952381	0.25
Beta	g.3623	g.5237A>C	L2	D84A	Nonsynonymous	single-site	0.0145879	1	0.109489	0	0.0689655	0	0.0645161	0	0.375
Beta	g.3658	g.5272G>C	L2	D96P	Nonsynonymous	multi-site	0	1	0.0608273	0	0.0689655	0	0	0	0
Beta	g.3659	g.5273A>C	L2	D96P	Nonsynonymous	multi-site	0	1	0.026764	0	0.0517241	0	0.129032	0.047619	0.25
Beta	g.3673	g.5287T>G	L2	S101D	Nonsynonymous	multi-site	0.00328228	0.989583	0	0	0.310345	0	0.0645161	0	0.3125
Beta	g.3674	g.5288C>A	L2	S101D	Nonsynonymous	multi-site	0	1	0	0	0.155172	0.0625	0	0	0.125
Beta	g.3676	g.5290G>C	L2	D102H	Nonsynonymous	single-site	0	0.96875	0.0681265	0	0.275862	0	0	0	0.0625
Beta	g.3707	g.5321C>G	L2	T112R	Nonsynonymous	multi-site	0.00364697	1	0.0997567	0	0	0.125	0.16129	0.047619	0.125
Beta	g.3708	g.5322T>A	L2	T112R	Synonymous	multi-site	0.135303	1	0.0778589	0	0	0.0625	0	0	0.1875
Beta	g.4196	g.5810T>A	L2	I275N	Nonsynonymous	single-site	0.00182349	1	0.0413625	0	0	0	0.0967742	0.0952381	0
Beta	g.4204	g.5818G>C	L2	A278P	Nonsynonymous	single-site	0.00474106	1	0	0	0	0	0.225806	0	0
Beta	g.4213	g.5827C>A	L2	P281S	Nonsynonymous	multi-site	0	0.96875	0.22871	0	0	0.0625	0.0645161	0	0.0625
Beta	g.4214	g.5828C>G	L2	P281S	Nonsynonymous	multi-site	0	1	0.0389294	0	0	0.0625	0.0645161	0	0.0625
Beta	g.4354	g.5968T>A	L2	Y328N	Nonsynonymous	single-site	0.00838804	0.979167	0.0632603	0	0.0689655	0.625	0.129032	0.904762	0.125
Beta	g.4388	g.6002T>A	L2	I339K	Nonsynonymous	single-site	0.00911743	0.979167	0.0973236	0	0.0689655	0.25	0.0322581	0.047619	0
Beta	g.4839	g.6453T>A	L1	V22E	Nonsynonymous	single-site	0	0.958333	0.175182	0	0.0344828	0	0.0645161	0	0
Beta	g.5235	g.6849C>T	L1	T154I	Nonsynonymous	single-site	0	1	0.326034	0	0.0862069	0.75	0.225806	0.952381	0.125
Beta	g.5393	g.7007G>A	L1	A207N	Nonsynonymous	multi-site	0	0.989583	0.282238	0.333333	0.172414	0.4375	0.290323	0.904762	0.125
Beta	g.5394	g.7008C>A	L1	A207N	Nonsynonymous	multi-site	0	0.989583	0.294404	0.133333	0.172414	0.0625	0.290323	0.857143	0.125
Beta	g.5435	g.7049C>A	L1	P221R	Nonsynonymous	multi-site	0	1	0.0559611	0	0	0	0	0.0952381	0
Beta	g.5436	g.7050C>G	L1	P221R	Nonsynonymous	multi-site	0	1	0.0243309	0	0	0	0	0.0952381	0
Beta	g.5453	g.7067T>G	L1	S227A	Nonsynonymous	single-site	0.00182349	0.90625	0.394161	0.2	0.37931	0	0.16129	0.0952381	0
Beta	g.5537	g.7151A>T	L1	M255W	Nonsynonymous	multi-site	0.0532458	0.989583	0.333333	0.133333	0.0862069	0	0.290323	0.047619	0.1875
Beta	g.5538	g.7152T>G	L1	M255W	Nonsynonymous	multi-site	0	0.96875	0.026764	0	0.0517241	0	0	0	0
Beta	g.5616	g.7230G>C	L1	G281A	Nonsynonymous	multi-site	0.0138585	0.90625	0.306569	0	0.0862069	0.0625	0.0967742	0.0952381	0.375
Beta	g.5617	g.7231G>C	L1	G281A	Synonymous	multi-site	0.0962801	0.947917	0.367397	0	0.0517241	0.1875	0.290323	0.238095	0.25
Beta	g.5657	g.7271C>G	L1	P295V	Nonsynonymous	multi-site	0	0.927083	0.131387	0	0.0344828	0.0625	0	0	0
Beta	g.5658	g.7272C>T	L1	P295V	Nonsynonymous	multi-site	0	1	0.111922	0.133333	0.0344828	0	0	0	0
Beta	g.5706	g.7320A>T	L1	Y311F	Nonsynonymous	single-site	0.00984683	0.947917	0.10219	0	0.0517241	0.4375	0.0322581	0.809524	0.3125
Beta	g.6017	g.7631G>C	L1	E415Q	Nonsynonymous	single-site	0.0765864	0.9375	0.184915	0.133333	0	0.125	0.0322581	0	0
Gamma	g.236	g.1850A>G	E1	H79R	Nonsynonymous	single-site	0	0	0.997567	0	0.206897	0	0.290323	0	0.625
Gamma	g.804	g.2418A>T	E1	A268A	Synonymous	single-site	0.039752	0.114583	0.922141	0.0666667	0.0172414	0.1875	0.16129	0.238095	0
Gamma	g.1244	g.2858C>A	E1	A415E	Nonsynonymous	single-site	0	0	0.970803	0	0	0	0	0	1
Gamma	g.1291	g.2905G>T	E1	D431Y	Nonsynonymous	single-site	0.164114	0.385417	0.907543	0	0.0862069	0.125	0	0.333333	0.9375
Gamma	g.1727	g.3341G>T	E1	W576L	Nonsynonymous	single-site	0.067469	0.0833333	0.93674	0.0666667	0.12069	0	0.258065	0.238095	0.375
Gamma	g.2444	g.4058G>A	E2	E185S	Nonsynonymous	multi-site	0.00656455	0	0.900243	0.266667	0.206897	0.125	0.354839	0.142857	0.6875
Gamma	g.2695	g.4309C>T	E1^E4	S73L	Nonsynonymous	single-site	0.00656455	0.0416667	1	0	0	0	0.129032	0	0.875
Gamma	g.2710	g.4324C>A	E2	S273R	Nonsynonymous	single-site	0.00109409	0	1	0	0.137931	0.0625	0.0967742	0.047619	0.5625
Gamma	g.2891	g.4505A>T	E2	T334S	Nonsynonymous	single-site	0	0	1	0	0.189655	0.0625	0	0	0
Gamma	g.3517	g.5131G>T	L2	G49X	Nonsynonymous	single-site	0.0634573	0	0.909976	0	0.0517241	0.4375	0	0.047619	0
Gamma	g.3524	g.5138T>G	L2	M51R	Nonsynonymous	single-site	0	0.0625	0.990268	0	0.0689655	0.75	0.129032	0.142857	0.875
Gamma	g.4137	g.5751T>C	L2	P255P	Synonymous	single-site	0.019329	0.0520833	0.978102	0	0	0.125	0.129032	0.238095	0.5625
Gamma	g.4878	g.6492A>T	L1	Y35F	Nonsynonymous	single-site	0	0	1	0.333333	0.0172414	0	0.129032	0	0
Gamma	g.5105	g.6719C>G	L1	Q111G	Nonsynonymous	multi-site	0	0	0.982968	0.2	0.0172414	0.4375	0.0645161	0	1
Gamma	g.5106	g.6720A>G	L1	Q111G	Nonsynonymous	multi-site	0	0	0.982968	0.133333	0.0172414	0.4375	0.0645161	0	1
Alpha	g.81	g.1695A>T	E1	K27N	Nonsynonymous	single-site	0.00802334	1	0.990268	0	0.603448	0.4375	1	0.952381	1
Alpha	g.82	g.1696A>G	E1	K28E	Nonsynonymous	single-site	0	1	0.992701	0	0.603448	0.6875	1	0.952381	1
Alpha	g.191	g.1805C>A	E1	T64K	Nonsynonymous	single-site	0.127644	0.989583	0.980535	0	0.568966	0.6875	0.935484	1	0.9375
Alpha	g.416	g.2030T>A	E1	V139E	Nonsynonymous	single-site	0	1	1	0	0.482759	0.625	0.870968	0.904762	1
Alpha	g.425	g.2039A>T	E1	Q142L	Nonsynonymous	single-site	0.0105762	0.979167	1	0	0.465517	0.75	0.870968	0.809524	1
Alpha	g.1225	g.2839T>G	E1	C409V	Nonsynonymous	multi-site	0.0175055	1	0.961071	0.933333	1	0.875	0.580645	0.333333	1
Alpha	g.1226	g.2840G>T	E1	C409V	Nonsynonymous	multi-site	0	1	0.961071	0.8	1	0.9375	0.548387	0.238095	1
Alpha	g.1250	g.2864A>T	E1	K417M	Nonsynonymous	multi-site	0.15609	1	0.973236	1	0.844828	1	0.903226	0.904762	0.9375
Alpha	g.1251	g.2865A>G	E1	K417M	Synonymous	multi-site	0.219912	1	0.885645	0.733333	0.827586	1	0.903226	0.952381	0.9375
Alpha	g.1660	g.3274T>C	E1	L554P	Synonymous	multi-site	0.0510576	1	0.905109	1	0.655172	1	0.935484	0.952381	1
Alpha	g.1661	g.3275T>C	E1	L554P	Nonsynonymous	multi-site	0	1	0.863747	1	0.982759	0.75	0.935484	0.952381	0.9375
Alpha	g.1709	g.3323C>T	E1	A570V	Nonsynonymous	single-site	0.171043	0.916667	0.997567	0.2	0.982759	1	1	1	1
Alpha	g.1847	g.3461C>T	E1	T616M	Nonsynonymous	single-site	0.15609	1	1	0.466667	0.982759	0.25	1	1	0.9375
Alpha	g.1855	g.3469A>C	E1	R619R	Synonymous	single-site	0.0207877	1	1	0	0.948276	0.25	0.870968	0.952381	1
Alpha	g.2099	g.3713T>A	E2	L70I	Nonsynonymous	single-site	0.157185	1	1	0.8	0.965517	0.875	1	1	1
Alpha	g.2445	g.4059A>G	E2	E185S	Nonsynonymous	multi-site	0	1	0.958637	0	0.948276	0.5	0.645161	1	1
Alpha	g.2446	g.4060A>T	E2	E185S	Nonsynonymous	multi-site	0.0105762	1	1	0	0.913793	0.75	0.83871	1	0.9375
Alpha	g.2894	g.4508C>T	E2	L335F	Nonsynonymous	single-site	0.242524	1	0.995134	0	0.706897	0.875	0.967742	0.952381	0.875
Alpha	g.4892	g.6506T>G	L1	S40D	Nonsynonymous	multi-site	0.015682	1	0.973236	0.866667	0.982759	0.75	1	0.952381	1
Alpha	g.4893	g.6507C>A	L1	S40D	Nonsynonymous	multi-site	0.000729395	1	0.997567	0.8	0.982759	0.4375	1	1	1
Alpha	g.5025	g.6639G>C	L1	G84A	Nonsynonymous	single-site	0.149526	1	0.997567	0.6	1	0.8125	0.967742	0.428571	0.8125
Alpha	g.5226	g.6840A>C	L1	Y151S	Nonsynonymous	single-site	0.0364697	1	0.997567	0.933333	0.603448	0.75	0.935484	1	1
Alpha	g.5244	g.6858G>T	L1	C157F	Nonsynonymous	single-site	0	1	0.914842	1	1	1	1	1	1
Alpha	g.5427	g.7041G>C	L1	S218T	Nonsynonymous	single-site	0.217724	1	0.997567	0.533333	0.982759	1	1	1	1
Alpha	g.5490	g.7104C>A	L1	S239X	Nonsynonymous	single-site	0.00109409	1	0.963504	0.133333	1	0.3125	1	0.333333	0.875
Alpha	g.5700	g.7314A>G	L1	K309R	Nonsynonymous	single-site	0	1	0.885645	0.8	0.948276	1	1	1	1
Alpha	g.5781	g.7395C>A	L1	T336N	Nonsynonymous	single-site	0	1	0.970803	0.8	0.741379	0.8125	0.935484	0.190476	1
Alpha	g.6051	g.7665T>C	L1	I426T	Nonsynonymous	single-site	0.0262582	1	0.914842	0.866667	0.948276	0.9375	1	1	1
Alpha	g.6063	g.7677A>C	L1	K430T	Nonsynonymous	single-site	0	1	0.927007	0.733333	0.931034	0.9375	0.967742	1	1
