## Supplementary Table 8 for "Super-pangenome analysis of 3562 human and animal papillomavirus isolates illuminates their genome and pathogenicity evolution"

### Sheet: Sheet 1
Supplementary Table 8. List of risk-defining variant sites with constrasting genotypes between high-risk and low-risk HPVs.
HPV16 genome position (NC_001526.4)	HPV16 genome position (start-reset)	High-risk allele	Low-risk allele	Gene	Protein position	Amino acid change	Consequence
g.630	g.2244	A	G	E1	210	K210K	synonymous_variant
g.734	g.2348	C	A	E1	245	P245H	missense_variant
g.798	g.2412	T	G	E1	266	S266R	missense_variant
g.799	g.2413	T	C	E1	267	L267L	synonymous_variant
g.985	g.2599	A	G	E1	329	I329V	missense_variant
g.986	g.2600	T	C	E1	329	I329T	missense_variant
g.1039	g.2653	C	G	E1	347	Q347E	missense_variant
g.1052	g.2666	A	C	E1	351	N351T	missense_variant
g.1060	g.2674	A	C	E1	354	T354P	missense_variant
g.1066	g.2680	G	A	E1	356	E356K	missense_variant
g.1251	g.2865	A	G	E1	417	K417K	synonymous_variant
g.1483	g.3097	C	G	E1	495	Q495E	missense_variant
g.1616	g.3230	C	T	E1	539	A539V	missense_variant
g.1664	g.3278	T	C	E1	555	V555A	missense_variant
g.1711	g.3325	G	A	E1	571	G571S	missense_variant
g.1730	g.3344	C	A	E1	577	P577H	missense_variant
g.1888	g.3502	A	G	E1	630	N630D	missense_variant
g.1904	g.3518	T	G	E1 (E2)	635 (5)	L635W (C5G)	missense_variant (missense_variant)
g.1916	g.3530	A	G	E1 (E2)	639 (9)	K639R (N9D)	missense_variant (missense_variant)
g.1933	g.3547	A	G	E1 (E2)	645 (14)	N645D (K14K)	missense_variant (synonymous_variant)
g.1954	g.3568	T	A	E2	21	N21K	missense_variant
g.2439	g.4053	T	A	E2	183	V183E	missense_variant
g.2475	g.4089	G	C	E2	195	C195S	missense_variant
g.2617	g.4231	A	G	E1^E4	47	D47G	missense_variant
g.2709	g.4323	G	A	E2	273	S273N	missense_variant
g.3764	g.5378	C	G	L2	131	S131X	stop_gained
g.3857	g.5471	C	T	L2	162	T162I	missense_variant
g.4078	g.5692	A	C	L2	236	K236Q	missense_variant
g.4298	g.5912	A	G	L2	309	K309R	missense_variant
g.4352	g.5966	A	T	L2	327	Y327F	missense_variant
g.4627	g.6241	A	T	L2	419	N419Y	missense_variant
g.4867	g.6481	A	C	L1	31	T31T	synonymous_variant
g.5419	g.7033	T	C	L1	215	A215A	synonymous_variant
g.6145	g.7759	A	T	L1	457	A457A	synonymous_variant
g.7143	g.851	G	C	E6	7	A7P	missense_variant
g.7353	g.1061	T	C	E6	77	Y77H	missense_variant
g.7357	g.1065	C	G	E6	78	S78C	missense_variant
g.7407	g.1115	T	G	E6	95	L95V	missense_variant
g.7436	g.1144	T	A	E6	104	C104X	stop_gained
g.7832	g.1540	C	A	E7	77	R77S	missense_variant
Footnote:
Due to the physical overlap between E1 and E2 gene, a few identified sites are associated with both genes. In this case, the information corresponding to E2 gene is indicated in parentheses.
