## Supplementary Table 9 for "Super-pangenome analysis of 3562 human and animal papillomavirus isolates illuminates their genome and pathogenicity evolution"

### Sheet: Epitope hits
Supplementary Table 9. List of risk-defining genomic variant sites in E1 and E2 genes that overlap with experimentally verified MHC-II epitopes.
IEDB ID	Peptide	Start position	End position	Uniprot id	Gene name	Matched risk-defining variant (based on the HPV16 reference genome NC_001526.4)	Matched risk-defining variant (based on start-reset HPV16 reference genome)	Amino acid change
2150750	PSIADSIKTLLQQYC	245	259	P03114	E1	g.2348C>A	g.734C>A	P245H
111782	SLACSWGMV	266	274	P03114	E1	g.2412T>G	g.798T>G	S266R
111783	SLACSWGMVV	266	275	P03114	E1	g.2412T>G	g.798T>G	S266R
110740	WYKTGISNI	321	329	P03114	E1	g.2599A>G; g.2600T>C	g.985A>G; g.986T>C	I329V; I329T
2150381	CTFELSQMVQWAYDN	353	367	P03114	E1	g.2674A>C; g.2680G>A	g.1060A>C; g.1066G>A	T354P; E356K
2150441	FELSQMVQW	355	363	P03114	E1	g.2680G>A	g.1066G>A	E356K
2150625	LFGMSLMKFLQGSVICFVN	485	503	P03114	E1	g.3097C>G	g.1483C>G	Q495E
111282	FLQGSVICFV	493	502	P03114	E1	g.3097C>G	g.1483C>G	Q495E
2150345	ALDGNLVSMDV	539	549	P03114	E1	g.3230C>T	g.1616C>T	A539V
2150846	SRWPYLHNR	574	582	P03114	E1	g.3344C>A	g.1730C>A	P577H
2223933	WPYLHNRLV	576	584	P03114	E1	g.3344C>A	g.1730C>A	P577H
2150734	NVCQDKILTHYENDSTDLR	9	27	P03120	E2	g.3568T>A	g.1954T>A	N21K
111167	CQDKILTHYENDSTD	11	25	P03120	E2	g.3568T>A	g.1954T>A	N21K
111663	QDKILTHYENDSTD	12	25	P03120	E2	g.3568T>A	g.1954T>A	N21K
2223955	YSKNKVWEV	178	186	P03120	E2	g.4053T>A	g.2439T>A	V183E
2150712	NKVWEVHAGGQVILC	181	195	P03120	E2	g.4053T>A; g.4089G>C	g.2439T>A; g.2475G>C	V183E; C195S
111693	QVILCPTSVFSSNEV	191	205	P03120	E2	g.4089G>C	g.2475G>C	C195S
911835	QVILCPTSV	191	199	P03120	E2	g.4089G>C	g.2475G>C	C195S
2150852	SVDSAPILTAFNSSH	261	275	P03120	E2	g.4323G>A	g.2709G>A	S273N
232648	ILTAFNSSHKGRINC	267	281	P03120	E2	g.4323G>A	g.2709G>A	S273N
911768	ILTAFNSSHK	267	276	P03120	E2	g.4323G>A	g.2709G>A	S273N
111285	FNSSHKGRINCNSNTTPIVHLKGDANTLKC	271	300	P03120	E2	g.4323G>A	g.2709G>A	S273N
112776	FNSSHKGRINCNSNTTPIVHLKGDANTLKCLRYRFKKHCTLYTAV	271	315	P03120	E2	g.4323G>A	g.2709G>A	S273N
Footnote:
Variants colored in red are those under significant diversifying selection.
						f
