## Supplementary Table 10 for "Super-pangenome analysis of 3562 human and animal papillomavirus isolates illuminates their genome and pathogenicity evolution"

### Sheet: HLA binding affinity
SupplmentaryTable 10. The binding affinity of the risk-deifning mutations in E1 and E2 to representative MHC-II alleles from different major geogrpahical regions.
Peptide	ID	Core	Binding affinity score	%Rank_EL	MHC-II allele
CTFELSQMVQWAYDN	E1_T354P_ref	LSQMVQWAY	0.001267	52.3163	DRB1_0301
CPFKLSQMVQWAYDN	E1_T354P_alt	LSQMVQWAY	0.001815	47.1615	DRB1_0301
LFGMSLMKFLQGSVI	E1_Q495E_ref	MSLMKFLQG	3.8e-05	91.2963	DRB1_0301
FGMSLMKFLQGSVIC	E1_Q495E_ref	MSLMKFLQG	3.4e-05	92.037	DRB1_0301
GMSLMKFLQGSVICF	E1_Q495E_ref	MKFLQGSVI	2.5e-05	93.7037	DRB1_0301
MSLMKFLQGSVICFV	E1_Q495E_ref	LQGSVICFV	5.8e-05	88.375	DRB1_0301
SLMKFLQGSVICFVN	E1_Q495E_ref	LQGSVICFV	0.000582	62.9054	DRB1_0301
LFGMSLMKFLEGSVI	E1_Q495E_alt	MSLMKFLEG	5e-05	89.375	DRB1_0301
FGMSLMKFLEGSVIC	E1_Q495E_alt	MSLMKFLEG	3.3e-05	92.2222	DRB1_0301
GMSLMKFLEGSVICF	E1_Q495E_alt	MKFLEGSVI	2.4e-05	93.8889	DRB1_0301
MSLMKFLEGSVICFV	E1_Q495E_alt	MKFLEGSVI	2.9e-05	92.963	DRB1_0301
SLMKFLEGSVICFVN	E1_Q495E_alt	LEGSVICFV	0.000126	81.4035	DRB1_0301
NVCQDKILTHYENDS	E2_N21K_ref	VCQDKILTH	0.006733	30.5731	DRB1_0301
VCQDKILTHYENDST	E2_N21K_ref	ILTHYENDS	0.002861	41.0197	DRB1_0301
CQDKILTHYENDSTD	E2_N21K_ref	ILTHYENDS	0.010319	25.8442	DRB1_0301
QDKILTHYENDSTDL	E2_N21K_ref	ILTHYENDS	0.00958	26.6092	DRB1_0301
DKILTHYENDSTDLR	E2_N21K_ref	YENDSTDLR	0.093403	8.7021	DRB1_0301
NVCQDKILTHYEKDS	E2_N21K_alt	VCQDKILTH	0.009912	26.2623	DRB1_0301
VCQDKILTHYEKDST	E2_N21K_alt	ILTHYEKDS	0.001786	47.3846	DRB1_0301
CQDKILTHYEKDSTD	E2_N21K_alt	LTHYEKDST	0.007223	29.782	DRB1_0301
QDKILTHYEKDSTDL	E2_N21K_alt	LTHYEKDST	0.007935	28.7217	DRB1_0301
DKILTHYEKDSTDLR	E2_N21K_alt	YEKDSTDLR	0.097023	8.48591	DRB1_0301
CTFELSQMVQWAYDN	E1_T354P_ref	LSQMVQWAY	0.000211	73.6792	DRB1_0405
CPFKLSQMVQWAYDN	E1_T354P_alt	LSQMVQWAY	0.00045	64.9786	DRB1_0405
LFGMSLMKFLQGSVI	E1_Q495E_ref	MKFLQGSVI	9.5e-05	81.7021	DRB1_0405
FGMSLMKFLQGSVIC	E1_Q495E_ref	MKFLQGSVI	0.000122	79.2361	DRB1_0405
GMSLMKFLQGSVICF	E1_Q495E_ref	MKFLQGSVI	0.000192	74.5755	DRB1_0405
MSLMKFLQGSVICFV	E1_Q495E_ref	MKFLQGSVI	0.000214	73.5377	DRB1_0405
SLMKFLQGSVICFVN	E1_Q495E_ref	MKFLQGSVI	0.000115	79.7222	DRB1_0405
LFGMSLMKFLEGSVI	E1_Q495E_alt	MKFLEGSVI	0.000112	79.9306	DRB1_0405
FGMSLMKFLEGSVIC	E1_Q495E_alt	MKFLEGSVI	0.000129	78.75	DRB1_0405
GMSLMKFLEGSVICF	E1_Q495E_alt	MKFLEGSVI	0.000162	76.4583	DRB1_0405
MSLMKFLEGSVICFV	E1_Q495E_alt	MKFLEGSVI	0.000168	76.0417	DRB1_0405
SLMKFLEGSVICFVN	E1_Q495E_alt	MKFLEGSVI	7.2e-05	84.1489	DRB1_0405
NVCQDKILTHYENDS	E2_N21K_ref	QDKILTHYE	0.000563	62.5641	DRB1_0405
VCQDKILTHYENDST	E2_N21K_ref	ILTHYENDS	0.001157	53.7669	DRB1_0405
CQDKILTHYENDSTD	E2_N21K_ref	LTHYENDST	0.011088	28.3703	DRB1_0405
QDKILTHYENDSTDL	E2_N21K_ref	LTHYENDST	0.014929	25.4426	DRB1_0405
DKILTHYENDSTDLR	E2_N21K_ref	LTHYENDST	0.031192	18.7839	DRB1_0405
NVCQDKILTHYEKDS	E2_N21K_alt	QDKILTHYE	0.000629	61.1538	DRB1_0405
VCQDKILTHYEKDST	E2_N21K_alt	QDKILTHYE	0.000201	74.1509	DRB1_0405
CQDKILTHYEKDSTD	E2_N21K_alt	THYEKDSTD	0.001449	50.9538	DRB1_0405
QDKILTHYEKDSTDL	E2_N21K_alt	THYEKDSTD	0.010775	28.6356	DRB1_0405
DKILTHYEKDSTDLR	E2_N21K_alt	THYEKDSTD	0.038185	17.0937	DRB1_0405
CTFELSQMVQWAYDN	E1_T354P_ref	FELSQMVQW	0.000121	82.7206	DRB1_0407
CPFKLSQMVQWAYDN	E1_T354P_alt	FKLSQMVQW	0.000231	76.35	DRB1_0407
LFGMSLMKFLQGSVI	E1_Q495E_ref	MSLMKFLQG	7.2e-05	87	DRB1_0407
FGMSLMKFLQGSVIC	E1_Q495E_ref	MSLMKFLQG	7.2e-05	87	DRB1_0407
GMSLMKFLQGSVICF	E1_Q495E_ref	MKFLQGSVI	5.5e-05	88.8889	DRB1_0407
MSLMKFLQGSVICFV	E1_Q495E_ref	MKFLQGSVI	5.9e-05	88.4444	DRB1_0407
SLMKFLQGSVICFVN	E1_Q495E_ref	FLQGSVICF	6.7e-05	87.5556	DRB1_0407
LFGMSLMKFLEGSVI	E1_Q495E_alt	MSLMKFLEG	7.2e-05	87	DRB1_0407
FGMSLMKFLEGSVIC	E1_Q495E_alt	MSLMKFLEG	6.4e-05	87.8889	DRB1_0407
GMSLMKFLEGSVICF	E1_Q495E_alt	MKFLEGSVI	4.5e-05	90	DRB1_0407
MSLMKFLEGSVICFV	E1_Q495E_alt	MKFLEGSVI	4.3e-05	90.3571	DRB1_0407
SLMKFLEGSVICFVN	E1_Q495E_alt	FLEGSVICF	4.9e-05	89.5556	DRB1_0407
NVCQDKILTHYENDS	E2_N21K_ref	QDKILTHYE	0.000363	71.5461	DRB1_0407
VCQDKILTHYENDST	E2_N21K_ref	ILTHYENDS	0.001892	52.3359	DRB1_0407
CQDKILTHYENDSTD	E2_N21K_ref	ILTHYENDS	0.012942	30.44	DRB1_0407
QDKILTHYENDSTDL	E2_N21K_ref	ILTHYENDS	0.013517	29.9871	DRB1_0407
DKILTHYENDSTDLR	E2_N21K_ref	LTHYENDST	0.019041	26.6777	DRB1_0407
NVCQDKILTHYEKDS	E2_N21K_alt	QDKILTHYE	0.000416	69.8723	DRB1_0407
VCQDKILTHYEKDST	E2_N21K_alt	ILTHYEKDS	0.000251	75.35	DRB1_0407
CQDKILTHYEKDSTD	E2_N21K_alt	ILTHYEKDS	0.001114	58.662	DRB1_0407
QDKILTHYEKDSTDL	E2_N21K_alt	ILTHYEKDS	0.001178	58.0181	DRB1_0407
DKILTHYEKDSTDLR	E2_N21K_alt	YEKDSTDLR	0.007272	36.5481	DRB1_0407
CTFELSQMVQWAYDN	E1_T354P_ref	FELSQMVQW	0.002823	51.7525	DRB1_0701
CPFKLSQMVQWAYDN	E1_T354P_alt	FKLSQMVQW	0.004741	44.0363	DRB1_0701
LFGMSLMKFLQGSVI	E1_Q495E_ref	MKFLQGSVI	0.005531	41.7922	DRB1_0701
FGMSLMKFLQGSVIC	E1_Q495E_ref	MKFLQGSVI	0.005399	42.1403	DRB1_0701
GMSLMKFLQGSVICF	E1_Q495E_ref	MKFLQGSVI	0.004461	44.9604	DRB1_0701
MSLMKFLQGSVICFV	E1_Q495E_ref	MKFLQGSVI	0.003371	48.9673	DRB1_0701
SLMKFLQGSVICFVN	E1_Q495E_ref	MKFLQGSVI	0.001423	61.8478	DRB1_0701
LFGMSLMKFLEGSVI	E1_Q495E_alt	MKFLEGSVI	0.003258	49.4773	DRB1_0701
FGMSLMKFLEGSVIC	E1_Q495E_alt	MKFLEGSVI	0.003181	49.8273	DRB1_0701
GMSLMKFLEGSVICF	E1_Q495E_alt	MKFLEGSVI	0.002947	51.0734	DRB1_0701
MSLMKFLEGSVICFV	E1_Q495E_alt	MKFLEGSVI	0.002447	53.8116	DRB1_0701
SLMKFLEGSVICFVN	E1_Q495E_alt	MKFLEGSVI	0.000795	69.9706	DRB1_0701
NVCQDKILTHYENDS	E2_N21K_ref	ILTHYENDS	0.000329	81.1852	DRB1_0701
VCQDKILTHYENDST	E2_N21K_ref	ILTHYENDS	0.001112	65.3088	DRB1_0701
CQDKILTHYENDSTD	E2_N21K_ref	ILTHYENDS	0.003769	47.3402	DRB1_0701
QDKILTHYENDSTDL	E2_N21K_ref	ILTHYENDS	0.003145	49.9909	DRB1_0701
DKILTHYENDSTDLR	E2_N21K_ref	LTHYENDST	0.002595	53.0011	DRB1_0701
NVCQDKILTHYEKDS	E2_N21K_alt	QDKILTHYE	0.000354	80.2593	DRB1_0701
VCQDKILTHYEKDST	E2_N21K_alt	ILTHYEKDS	0.000917	68.1765	DRB1_0701
CQDKILTHYEKDSTD	E2_N21K_alt	ILTHYEKDS	0.002619	52.8697	DRB1_0701
QDKILTHYEKDSTDL	E2_N21K_alt	ILTHYEKDS	0.002331	54.4469	DRB1_0701
DKILTHYEKDSTDLR	E2_N21K_alt	THYEKDSTD	0.000853	69.1176	DRB1_0701
CTFELSQMVQWAYDN	E1_T354P_ref	LSQMVQWAY	0.01161	53.21	DRB1_0803
CPFKLSQMVQWAYDN	E1_T354P_alt	LSQMVQWAY	0.021633	42.6479	DRB1_0803
LFGMSLMKFLQGSVI	E1_Q495E_ref	MSLMKFLQG	0.002388	76.3326	DRB1_0803
FGMSLMKFLQGSVIC	E1_Q495E_ref	MKFLQGSVI	0.001597	80.9137	DRB1_0803
GMSLMKFLQGSVICF	E1_Q495E_ref	MKFLQGSVI	0.001139	84.2617	DRB1_0803
MSLMKFLQGSVICFV	E1_Q495E_ref	MKFLQGSVI	0.00081	87.3361	DRB1_0803
SLMKFLQGSVICFVN	E1_Q495E_ref	FLQGSVICF	0.000668	88.791	DRB1_0803
LFGMSLMKFLEGSVI	E1_Q495E_alt	MSLMKFLEG	0.00244	76.0463	DRB1_0803
FGMSLMKFLEGSVIC	E1_Q495E_alt	MSLMKFLEG	0.001375	82.5366	DRB1_0803
GMSLMKFLEGSVICF	E1_Q495E_alt	MKFLEGSVI	0.000812	87.3156	DRB1_0803
MSLMKFLEGSVICFV	E1_Q495E_alt	MKFLEGSVI	0.000517	90.5	DRB1_0803
SLMKFLEGSVICFVN	E1_Q495E_alt	MKFLEGSVI	0.000464	91.303	DRB1_0803
NVCQDKILTHYENDS	E2_N21K_ref	DKILTHYEN	0.007966	59.1855	DRB1_0803
VCQDKILTHYENDST	E2_N21K_ref	ILTHYENDS	0.013723	50.325	DRB1_0803
CQDKILTHYENDSTD	E2_N21K_ref	ILTHYENDS	0.029919	37.2288	DRB1_0803
QDKILTHYENDSTDL	E2_N21K_ref	ILTHYENDS	0.026284	39.3824	DRB1_0803
DKILTHYENDSTDLR	E2_N21K_ref	LTHYENDST	0.019345	44.5153	DRB1_0803
NVCQDKILTHYEKDS	E2_N21K_alt	KILTHYEKD	0.00802	59.0886	DRB1_0803
VCQDKILTHYEKDST	E2_N21K_alt	ILTHYEKDS	0.021327	42.8811	DRB1_0803
CQDKILTHYEKDSTD	E2_N21K_alt	ILTHYEKDS	0.050388	28.8949	DRB1_0803
QDKILTHYEKDSTDL	E2_N21K_alt	ILTHYEKDS	0.045053	30.5876	DRB1_0803
DKILTHYEKDSTDLR	E2_N21K_alt	LTHYEKDST	0.028954	37.7752	DRB1_0803
CTFELSQMVQWAYDN	E1_T354P_ref	LSQMVQWAY	0.041366	29.6942	DRB1_0901
CPFKLSQMVQWAYDN	E1_T354P_alt	LSQMVQWAY	0.073193	21.6207	DRB1_0901
LFGMSLMKFLQGSVI	E1_Q495E_ref	MKFLQGSVI	0.006963	57.8242	DRB1_0901
FGMSLMKFLQGSVIC	E1_Q495E_ref	MKFLQGSVI	0.005119	62.465	DRB1_0901
GMSLMKFLQGSVICF	E1_Q495E_ref	MKFLQGSVI	0.00542	61.5859	DRB1_0901
MSLMKFLQGSVICFV	E1_Q495E_ref	MKFLQGSVI	0.006484	58.8664	DRB1_0901
SLMKFLQGSVICFVN	E1_Q495E_ref	FLQGSVICF	0.008726	54.2289	DRB1_0901
LFGMSLMKFLEGSVI	E1_Q495E_alt	MKFLEGSVI	0.007614	56.4077	DRB1_0901
FGMSLMKFLEGSVIC	E1_Q495E_alt	MKFLEGSVI	0.005491	61.3785	DRB1_0901
GMSLMKFLEGSVICF	E1_Q495E_alt	MKFLEGSVI	0.005099	62.5234	DRB1_0901
MSLMKFLEGSVICFV	E1_Q495E_alt	MKFLEGSVI	0.005102	62.5146	DRB1_0901
SLMKFLEGSVICFVN	E1_Q495E_alt	FLEGSVICF	0.003842	66.5865	DRB1_0901
NVCQDKILTHYENDS	E2_N21K_ref	ILTHYENDS	0.01198	49.0499	DRB1_0901
VCQDKILTHYENDST	E2_N21K_ref	ILTHYENDS	0.040452	30.0066	DRB1_0901
CQDKILTHYENDSTD	E2_N21K_ref	ILTHYENDS	0.088505	19.1557	DRB1_0901
QDKILTHYENDSTDL	E2_N21K_ref	ILTHYENDS	0.07051	22.1089	DRB1_0901
DKILTHYENDSTDLR	E2_N21K_ref	ILTHYENDS	0.020112	40.6805	DRB1_0901
NVCQDKILTHYEKDS	E2_N21K_alt	ILTHYEKDS	0.009594	52.7894	DRB1_0901
VCQDKILTHYEKDST	E2_N21K_alt	ILTHYEKDS	0.028246	35.4541	DRB1_0901
CQDKILTHYEKDSTD	E2_N21K_alt	ILTHYEKDS	0.063917	23.4184	DRB1_0901
QDKILTHYEKDSTDL	E2_N21K_alt	ILTHYEKDS	0.05152	26.4667	DRB1_0901
DKILTHYEKDSTDLR	E2_N21K_alt	ILTHYEKDS	0.013095	47.6336	DRB1_0901
CTFELSQMVQWAYDN	E1_T354P_ref	LSQMVQWAY	0.001759	50.9031	DRB1_1101
CPFKLSQMVQWAYDN	E1_T354P_alt	LSQMVQWAY	0.003147	43.84	DRB1_1101
LFGMSLMKFLQGSVI	E1_Q495E_ref	MSLMKFLQG	0.000575	64.7491	DRB1_1101
FGMSLMKFLQGSVIC	E1_Q495E_ref	MSLMKFLQG	0.000289	73.1395	DRB1_1101
GMSLMKFLQGSVICF	E1_Q495E_ref	MSLMKFLQG	9.8e-05	84.25	DRB1_1101
MSLMKFLQGSVICFV	E1_Q495E_ref	MKFLQGSVI	5.3e-05	89.186	DRB1_1101
SLMKFLQGSVICFVN	E1_Q495E_ref	MKFLQGSVI	3.2e-05	92.5	DRB1_1101
LFGMSLMKFLEGSVI	E1_Q495E_alt	MSLMKFLEG	0.000389	69.5026	DRB1_1101
FGMSLMKFLEGSVIC	E1_Q495E_alt	MSLMKFLEG	0.000192	77.663	DRB1_1101
GMSLMKFLEGSVICF	E1_Q495E_alt	MSLMKFLEG	6.7e-05	87.5581	DRB1_1101
MSLMKFLEGSVICFV	E1_Q495E_alt	MKFLEGSVI	2.6e-05	93.5714	DRB1_1101
SLMKFLEGSVICFVN	E1_Q495E_alt	MKFLEGSVI	1.9e-05	94.8214	DRB1_1101
NVCQDKILTHYENDS	E2_N21K_ref	DKILTHYEN	0.002091	48.6477	DRB1_1101
VCQDKILTHYENDST	E2_N21K_ref	DKILTHYEN	0.004161	40.6092	DRB1_1101
CQDKILTHYENDSTD	E2_N21K_ref	ILTHYENDS	0.005341	37.8201	DRB1_1101
QDKILTHYENDSTDL	E2_N21K_ref	ILTHYENDS	0.004792	39.0625	DRB1_1101
DKILTHYENDSTDLR	E2_N21K_ref	YENDSTDLR	0.003425	42.8439	DRB1_1101
NVCQDKILTHYEKDS	E2_N21K_alt	DKILTHYEK	0.001738	51.0755	DRB1_1101
VCQDKILTHYEKDST	E2_N21K_alt	DKILTHYEK	0.003576	42.3422	DRB1_1101
CQDKILTHYEKDSTD	E2_N21K_alt	ILTHYEKDS	0.008796	32.4743	DRB1_1101
QDKILTHYEKDSTDL	E2_N21K_alt	ILTHYEKDS	0.008624	32.6798	DRB1_1101
DKILTHYEKDSTDLR	E2_N21K_alt	LTHYEKDST	0.008289	33.0877	DRB1_1101
CTFELSQMVQWAYDN	E1_T354P_ref	LSQMVQWAY	0.582932	1.56522	DRB1_1202
CPFKLSQMVQWAYDN	E1_T354P_alt	LSQMVQWAY	0.693244	0.907165	DRB1_1202
LFGMSLMKFLQGSVI	E1_Q495E_ref	MKFLQGSVI	0.032242	32.2483	DRB1_1202
FGMSLMKFLQGSVIC	E1_Q495E_ref	MKFLQGSVI	0.048701	26.0022	DRB1_1202
GMSLMKFLQGSVICF	E1_Q495E_ref	MKFLQGSVI	0.055091	24.2813	DRB1_1202
MSLMKFLQGSVICFV	E1_Q495E_ref	MKFLQGSVI	0.053156	24.7915	DRB1_1202
SLMKFLQGSVICFVN	E1_Q495E_ref	MKFLQGSVI	0.027452	34.7344	DRB1_1202
LFGMSLMKFLEGSVI	E1_Q495E_alt	MKFLEGSVI	0.021085	38.9855	DRB1_1202
FGMSLMKFLEGSVIC	E1_Q495E_alt	MKFLEGSVI	0.034928	30.9991	DRB1_1202
GMSLMKFLEGSVICF	E1_Q495E_alt	MKFLEGSVI	0.041314	28.4618	DRB1_1202
MSLMKFLEGSVICFV	E1_Q495E_alt	MKFLEGSVI	0.039728	29.0489	DRB1_1202
SLMKFLEGSVICFVN	E1_Q495E_alt	MKFLEGSVI	0.017927	41.7242	DRB1_1202
NVCQDKILTHYENDS	E2_N21K_ref	ILTHYENDS	0.005473	60.6839	DRB1_1202
VCQDKILTHYENDST	E2_N21K_ref	ILTHYENDS	0.014567	45.1343	DRB1_1202
CQDKILTHYENDSTD	E2_N21K_ref	ILTHYENDS	0.02843	34.1746	DRB1_1202
QDKILTHYENDSTDL	E2_N21K_ref	ILTHYENDS	0.023671	37.153	DRB1_1202
DKILTHYENDSTDLR	E2_N21K_ref	LTHYENDST	0.011529	48.9042	DRB1_1202
NVCQDKILTHYEKDS	E2_N21K_alt	ILTHYEKDS	0.007281	56.2822	DRB1_1202
VCQDKILTHYEKDST	E2_N21K_alt	ILTHYEKDS	0.023158	37.5083	DRB1_1202
CQDKILTHYEKDSTD	E2_N21K_alt	ILTHYEKDS	0.046835	26.5892	DRB1_1202
QDKILTHYEKDSTDL	E2_N21K_alt	ILTHYEKDS	0.038293	29.5966	DRB1_1202
DKILTHYEKDSTDLR	E2_N21K_alt	LTHYEKDST	0.022397	38.0369	DRB1_1202
CTFELSQMVQWAYDN	E1_T354P_ref	LSQMVQWAY	0.21497	6.26038	DRB1_1209
CPFKLSQMVQWAYDN	E1_T354P_alt	LSQMVQWAY	0.298576	3.67488	DRB1_1209
LFGMSLMKFLQGSVI	E1_Q495E_ref	MSLMKFLQG	0.023156	38.1935	DRB1_1209
FGMSLMKFLQGSVIC	E1_Q495E_ref	MSLMKFLQG	0.018312	42.351	DRB1_1209
GMSLMKFLQGSVICF	E1_Q495E_ref	MKFLQGSVI	0.011391	50.5267	DRB1_1209
MSLMKFLQGSVICFV	E1_Q495E_ref	MKFLQGSVI	0.009409	53.7887	DRB1_1209
SLMKFLQGSVICFVN	E1_Q495E_ref	MKFLQGSVI	0.00382	67.5552	DRB1_1209
LFGMSLMKFLEGSVI	E1_Q495E_alt	MSLMKFLEG	0.026077	36.1989	DRB1_1209
FGMSLMKFLEGSVIC	E1_Q495E_alt	MSLMKFLEG	0.019943	40.8053	DRB1_1209
GMSLMKFLEGSVICF	E1_Q495E_alt	MKFLEGSVI	0.010785	51.524	DRB1_1209
MSLMKFLEGSVICFV	E1_Q495E_alt	MKFLEGSVI	0.00791	56.6479	DRB1_1209
SLMKFLEGSVICFVN	E1_Q495E_alt	MKFLEGSVI	0.003474	68.8292	DRB1_1209
NVCQDKILTHYENDS	E2_N21K_ref	DKILTHYEN	0.012923	48.3425	DRB1_1209
VCQDKILTHYENDST	E2_N21K_ref	ILTHYENDS	0.033994	31.6464	DRB1_1209
CQDKILTHYENDSTD	E2_N21K_ref	ILTHYENDS	0.05578	23.4768	DRB1_1209
QDKILTHYENDSTDL	E2_N21K_ref	ILTHYENDS	0.052685	24.3812	DRB1_1209
DKILTHYENDSTDLR	E2_N21K_ref	LTHYENDST	0.03323	32.0531	DRB1_1209
NVCQDKILTHYEKDS	E2_N21K_alt	DKILTHYEK	0.019323	41.3842	DRB1_1209
VCQDKILTHYEKDST	E2_N21K_alt	DKILTHYEK	0.042494	27.8449	DRB1_1209
CQDKILTHYEKDSTD	E2_N21K_alt	ILTHYEKDS	0.052421	24.4634	DRB1_1209
QDKILTHYEKDSTDL	E2_N21K_alt	ILTHYEKDS	0.049626	25.3507	DRB1_1209
DKILTHYEKDSTDLR	E2_N21K_alt	LTHYEKDST	0.034727	31.2561	DRB1_1209
CTFELSQMVQWAYDN	E1_T354P_ref	LSQMVQWAY	0.005842	49.1479	DRB1_1401
CPFKLSQMVQWAYDN	E1_T354P_alt	LSQMVQWAY	0.011099	39.8243	DRB1_1401
LFGMSLMKFLQGSVI	E1_Q495E_ref	LMKFLQGSV	0.001506	68.5983	DRB1_1401
FGMSLMKFLQGSVIC	E1_Q495E_ref	MKFLQGSVI	0.001113	72.5964	DRB1_1401
GMSLMKFLQGSVICF	E1_Q495E_ref	MKFLQGSVI	0.001078	72.9932	DRB1_1401
MSLMKFLQGSVICFV	E1_Q495E_ref	MKFLQGSVI	0.000982	74.0816	DRB1_1401
SLMKFLQGSVICFVN	E1_Q495E_ref	LQGSVICFV	0.001115	72.5737	DRB1_1401
LFGMSLMKFLEGSVI	E1_Q495E_alt	LMKFLEGSV	0.001951	64.8571	DRB1_1401
FGMSLMKFLEGSVIC	E1_Q495E_alt	MKFLEGSVI	0.001297	70.5102	DRB1_1401
GMSLMKFLEGSVICF	E1_Q495E_alt	MKFLEGSVI	0.001275	70.7596	DRB1_1401
MSLMKFLEGSVICFV	E1_Q495E_alt	MKFLEGSVI	0.001103	72.7097	DRB1_1401
SLMKFLEGSVICFVN	E1_Q495E_alt	LEGSVICFV	0.000628	79.0991	DRB1_1401
NVCQDKILTHYENDS	E2_N21K_ref	KILTHYEND	0.009054	42.8409	DRB1_1401
VCQDKILTHYENDST	E2_N21K_ref	ILTHYENDS	0.020897	31.0562	DRB1_1401
CQDKILTHYENDSTD	E2_N21K_ref	ILTHYENDS	0.043448	21.8349	DRB1_1401
QDKILTHYENDSTDL	E2_N21K_ref	ILTHYENDS	0.036855	23.76	DRB1_1401
DKILTHYENDSTDLR	E2_N21K_ref	LTHYENDST	0.017918	33.135	DRB1_1401
NVCQDKILTHYEKDS	E2_N21K_alt	KILTHYEKD	0.009246	42.5386	DRB1_1401
VCQDKILTHYEKDST	E2_N21K_alt	KILTHYEKD	0.016493	34.2754	DRB1_1401
CQDKILTHYEKDSTD	E2_N21K_alt	LTHYEKDST	0.066414	17.2874	DRB1_1401
QDKILTHYEKDSTDL	E2_N21K_alt	LTHYEKDST	0.065012	17.5084	DRB1_1401
DKILTHYEKDSTDLR	E2_N21K_alt	LTHYEKDST	0.081157	15.228	DRB1_1401
CTFELSQMVQWAYDN	E1_T354P_ref	LSQMVQWAY	0.014923	48.3074	DRB1_1402
CPFKLSQMVQWAYDN	E1_T354P_alt	LSQMVQWAY	0.027311	38.7236	DRB1_1402
LFGMSLMKFLQGSVI	E1_Q495E_ref	MSLMKFLQG	0.00068	86.1346	DRB1_1402
FGMSLMKFLQGSVIC	E1_Q495E_ref	MKFLQGSVI	0.000658	86.4248	DRB1_1402
GMSLMKFLQGSVICF	E1_Q495E_ref	MKFLQGSVI	0.00088	83.9306	DRB1_1402
MSLMKFLQGSVICFV	E1_Q495E_ref	MKFLQGSVI	0.001395	79.3701	DRB1_1402
SLMKFLQGSVICFVN	E1_Q495E_ref	FLQGSVICF	0.0014	79.3373	DRB1_1402
LFGMSLMKFLEGSVI	E1_Q495E_alt	MSLMKFLEG	0.00065	86.5303	DRB1_1402
FGMSLMKFLEGSVIC	E1_Q495E_alt	MKFLEGSVI	0.00067	86.2665	DRB1_1402
GMSLMKFLEGSVICF	E1_Q495E_alt	MKFLEGSVI	0.00096	83.1801	DRB1_1402
MSLMKFLEGSVICFV	E1_Q495E_alt	MKFLEGSVI	0.00124	80.5535	DRB1_1402
SLMKFLEGSVICFVN	E1_Q495E_alt	FLEGSVICF	0.001055	82.2889	DRB1_1402
NVCQDKILTHYENDS	E2_N21K_ref	ILTHYENDS	0.005262	63.6604	DRB1_1402
VCQDKILTHYENDST	E2_N21K_ref	ILTHYENDS	0.024301	40.5979	DRB1_1402
CQDKILTHYENDSTD	E2_N21K_ref	ILTHYENDS	0.056447	26.8546	DRB1_1402
QDKILTHYENDSTDL	E2_N21K_ref	ILTHYENDS	0.055195	27.2151	DRB1_1402
DKILTHYENDSTDLR	E2_N21K_ref	LTHYENDST	0.058776	26.2119	DRB1_1402
NVCQDKILTHYEKDS	E2_N21K_alt	VCQDKILTH	0.003187	69.9511	DRB1_1402
VCQDKILTHYEKDST	E2_N21K_alt	ILTHYEKDS	0.013761	49.5935	DRB1_1402
CQDKILTHYEKDSTD	E2_N21K_alt	ILTHYEKDS	0.043013	31.2154	DRB1_1402
QDKILTHYEKDSTDL	E2_N21K_alt	ILTHYEKDS	0.045356	30.3715	DRB1_1402
DKILTHYEKDSTDLR	E2_N21K_alt	LTHYEKDST	0.072562	22.8785	DRB1_1402
CTFELSQMVQWAYDN	E1_T354P_ref	LSQMVQWAY	0.00512	54.2319	DRB1_1409
CPFKLSQMVQWAYDN	E1_T354P_alt	LSQMVQWAY	0.008911	46.3042	DRB1_1409
LFGMSLMKFLQGSVI	E1_Q495E_ref	MSLMKFLQG	0.00021	89.8118	DRB1_1409
FGMSLMKFLQGSVIC	E1_Q495E_ref	MKFLQGSVI	0.000283	87.8495	DRB1_1409
GMSLMKFLQGSVICF	E1_Q495E_ref	MKFLQGSVI	0.000352	85.9946	DRB1_1409
MSLMKFLQGSVICFV	E1_Q495E_ref	MKFLQGSVI	0.000417	84.4697	DRB1_1409
SLMKFLQGSVICFVN	E1_Q495E_ref	FLQGSVICF	0.000383	85.1613	DRB1_1409
LFGMSLMKFLEGSVI	E1_Q495E_alt	MSLMKFLEG	0.000224	89.4355	DRB1_1409
FGMSLMKFLEGSVIC	E1_Q495E_alt	MKFLEGSVI	0.000283	87.8495	DRB1_1409
GMSLMKFLEGSVICF	E1_Q495E_alt	MKFLEGSVI	0.000382	85.1882	DRB1_1409
MSLMKFLEGSVICFV	E1_Q495E_alt	MKFLEGSVI	0.000417	84.4697	DRB1_1409
SLMKFLEGSVICFVN	E1_Q495E_alt	MKFLEGSVI	0.000269	88.2258	DRB1_1409
NVCQDKILTHYENDS	E2_N21K_ref	DKILTHYEN	0.002066	66.4973	DRB1_1409
VCQDKILTHYENDST	E2_N21K_ref	ILTHYENDS	0.010734	43.6464	DRB1_1409
CQDKILTHYENDSTD	E2_N21K_ref	ILTHYENDS	0.030212	29.0244	DRB1_1409
QDKILTHYENDSTDL	E2_N21K_ref	ILTHYENDS	0.028144	29.993	DRB1_1409
DKILTHYENDSTDLR	E2_N21K_ref	YENDSTDLR	0.027362	30.386	DRB1_1409
NVCQDKILTHYEKDS	E2_N21K_alt	DKILTHYEK	0.001535	70.1326	DRB1_1409
VCQDKILTHYEKDST	E2_N21K_alt	ILTHYEKDS	0.003691	58.7979	DRB1_1409
CQDKILTHYEKDSTD	E2_N21K_alt	ILTHYEKDS	0.016513	37.5689	DRB1_1409
QDKILTHYEKDSTDL	E2_N21K_alt	LTHYEKDST	0.017181	36.9765	DRB1_1409
DKILTHYEKDSTDLR	E2_N21K_alt	YEKDSTDLR	0.040905	24.8357	DRB1_1409
CTFELSQMVQWAYDN	E1_T354P_ref	LSQMVQWAY	0.006207	35.554	DRB1_1501
CPFKLSQMVQWAYDN	E1_T354P_alt	LSQMVQWAY	0.011961	27.6976	DRB1_1501
LFGMSLMKFLQGSVI	E1_Q495E_ref	LMKFLQGSV	0.001405	54.876	DRB1_1501
FGMSLMKFLQGSVIC	E1_Q495E_ref	MKFLQGSVI	0.003703	42.0947	DRB1_1501
GMSLMKFLQGSVICF	E1_Q495E_ref	MKFLQGSVI	0.006261	35.444	DRB1_1501
MSLMKFLQGSVICFV	E1_Q495E_ref	MKFLQGSVI	0.007281	33.5634	DRB1_1501
SLMKFLQGSVICFVN	E1_Q495E_ref	MKFLQGSVI	0.002357	48.0632	DRB1_1501
LFGMSLMKFLEGSVI	E1_Q495E_alt	LMKFLEGSV	0.008618	31.5222	DRB1_1501
FGMSLMKFLEGSVIC	E1_Q495E_alt	LMKFLEGSV	0.006149	35.6721	DRB1_1501
GMSLMKFLEGSVICF	E1_Q495E_alt	LMKFLEGSV	0.006264	35.4379	DRB1_1501
MSLMKFLEGSVICFV	E1_Q495E_alt	MKFLEGSVI	0.004525	39.5345	DRB1_1501
SLMKFLEGSVICFVN	E1_Q495E_alt	MKFLEGSVI	0.001528	53.9225	DRB1_1501
NVCQDKILTHYENDS	E2_N21K_ref	ILTHYENDS	0.005901	36.1908	DRB1_1501
VCQDKILTHYENDST	E2_N21K_ref	LTHYENDST	0.111828	8.32108	DRB1_1501
CQDKILTHYENDSTD	E2_N21K_ref	LTHYENDST	0.491157	1.87075	DRB1_1501
QDKILTHYENDSTDL	E2_N21K_ref	LTHYENDST	0.58684	1.36406	DRB1_1501
DKILTHYENDSTDLR	E2_N21K_ref	LTHYENDST	0.717768	0.861144	DRB1_1501
NVCQDKILTHYEKDS	E2_N21K_alt	ILTHYEKDS	0.004805	38.7571	DRB1_1501
VCQDKILTHYEKDST	E2_N21K_alt	ILTHYEKDS	0.036634	16.4814	DRB1_1501
CQDKILTHYEKDSTD	E2_N21K_alt	ILTHYEKDS	0.101372	8.90189	DRB1_1501
QDKILTHYEKDSTDL	E2_N21K_alt	ILTHYEKDS	0.10032	8.96207	DRB1_1501
DKILTHYEKDSTDLR	E2_N21K_alt	LTHYEKDST	0.091834	9.52651	DRB1_1501
CTFELSQMVQWAYDN	E1_T354P_ref	LSQMVQWAY	0.00248	49.5896	DRB1_1502
CPFKLSQMVQWAYDN	E1_T354P_alt	LSQMVQWAY	0.004368	42.0387	DRB1_1502
LFGMSLMKFLQGSVI	E1_Q495E_ref	MKFLQGSVI	0.001451	57.1667	DRB1_1502
FGMSLMKFLQGSVIC	E1_Q495E_ref	MKFLQGSVI	0.005398	39.3038	DRB1_1502
GMSLMKFLQGSVICF	E1_Q495E_ref	MKFLQGSVI	0.008214	34.1051	DRB1_1502
MSLMKFLQGSVICFV	E1_Q495E_ref	MKFLQGSVI	0.009069	32.9146	DRB1_1502
SLMKFLQGSVICFVN	E1_Q495E_ref	MKFLQGSVI	0.003296	45.7363	DRB1_1502
LFGMSLMKFLEGSVI	E1_Q495E_alt	LMKFLEGSV	0.002218	51.2958	DRB1_1502
FGMSLMKFLEGSVIC	E1_Q495E_alt	MKFLEGSVI	0.00438	42	DRB1_1502
GMSLMKFLEGSVICF	E1_Q495E_alt	MKFLEGSVI	0.006744	36.5597	DRB1_1502
MSLMKFLEGSVICFV	E1_Q495E_alt	MKFLEGSVI	0.00719	35.753	DRB1_1502
SLMKFLEGSVICFVN	E1_Q495E_alt	MKFLEGSVI	0.002758	48.1066	DRB1_1502
NVCQDKILTHYENDS	E2_N21K_ref	ILTHYENDS	0.002796	47.9224	DRB1_1502
VCQDKILTHYENDST	E2_N21K_ref	LTHYENDST	0.082666	11.4516	DRB1_1502
CQDKILTHYENDSTD	E2_N21K_ref	LTHYENDST	0.392726	2.96195	DRB1_1502
QDKILTHYENDSTDL	E2_N21K_ref	LTHYENDST	0.472709	2.26335	DRB1_1502
DKILTHYENDSTDLR	E2_N21K_ref	LTHYENDST	0.594296	1.4868	DRB1_1502
NVCQDKILTHYEKDS	E2_N21K_alt	ILTHYEKDS	0.001636	55.3529	DRB1_1502
VCQDKILTHYEKDST	E2_N21K_alt	ILTHYEKDS	0.016608	26.0615	DRB1_1502
CQDKILTHYEKDSTD	E2_N21K_alt	ILTHYEKDS	0.053839	14.7891	DRB1_1502
QDKILTHYEKDSTDL	E2_N21K_alt	ILTHYEKDS	0.058082	14.13	DRB1_1502
DKILTHYEKDSTDLR	E2_N21K_alt	LTHYEKDST	0.050981	15.2617	DRB1_1502
CTFELSQMVQWAYDN	E1_T354P_ref	LSQMVQWAY	0.02339	29.9436	DRB1_1503
CPFKLSQMVQWAYDN	E1_T354P_alt	LSQMVQWAY	0.037577	23.7023	DRB1_1503
LFGMSLMKFLQGSVI	E1_Q495E_ref	LMKFLQGSV	0.003454	57.3061	DRB1_1503
FGMSLMKFLQGSVIC	E1_Q495E_ref	MKFLQGSVI	0.004504	53.5164	DRB1_1503
GMSLMKFLQGSVICF	E1_Q495E_ref	MKFLQGSVI	0.00653	48.0201	DRB1_1503
MSLMKFLQGSVICFV	E1_Q495E_ref	MKFLQGSVI	0.007115	46.7964	DRB1_1503
SLMKFLQGSVICFVN	E1_Q495E_ref	MKFLQGSVI	0.00258	61.3194	DRB1_1503
LFGMSLMKFLEGSVI	E1_Q495E_alt	LMKFLEGSV	0.048895	20.5291	DRB1_1503
FGMSLMKFLEGSVIC	E1_Q495E_alt	LMKFLEGSV	0.035939	24.2686	DRB1_1503
GMSLMKFLEGSVICF	E1_Q495E_alt	LMKFLEGSV	0.031232	26.0944	DRB1_1503
MSLMKFLEGSVICFV	E1_Q495E_alt	MKFLEGSVI	0.008103	44.9519	DRB1_1503
SLMKFLEGSVICFVN	E1_Q495E_alt	MKFLEGSVI	0.002628	61.0417	DRB1_1503
NVCQDKILTHYENDS	E2_N21K_ref	ILTHYENDS	0.058656	18.3307	DRB1_1503
VCQDKILTHYENDST	E2_N21K_ref	ILTHYENDS	0.316823	4.17436	DRB1_1503
CQDKILTHYENDSTD	E2_N21K_ref	ILTHYENDS	0.578292	1.38288	DRB1_1503
QDKILTHYENDSTDL	E2_N21K_ref	ILTHYENDS	0.592334	1.2968	DRB1_1503
DKILTHYENDSTDLR	E2_N21K_ref	LTHYENDST	0.597402	1.26803	DRB1_1503
NVCQDKILTHYEKDS	E2_N21K_alt	ILTHYEKDS	0.050169	20.1956	DRB1_1503
VCQDKILTHYEKDST	E2_N21K_alt	ILTHYEKDS	0.262563	5.28516	DRB1_1503
CQDKILTHYEKDSTD	E2_N21K_alt	ILTHYEKDS	0.443392	2.43994	DRB1_1503
QDKILTHYEKDSTDL	E2_N21K_alt	ILTHYEKDS	0.414826	2.75655	DRB1_1503
DKILTHYEKDSTDLR	E2_N21K_alt	ILTHYEKDS	0.226469	6.23274	DRB1_1503
CTFELSQMVQWAYDN	E1_T354P_ref	LSQMVQWAY	0.001267	52.3163	DRB1_0304
CPFKLSQMVQWAYDN	E1_T354P_alt	LSQMVQWAY	0.001815	47.1615	DRB1_0304
LFGMSLMKFLQGSVI	E1_Q495E_ref	MSLMKFLQG	3.8e-05	91.2963	DRB1_0304
FGMSLMKFLQGSVIC	E1_Q495E_ref	MSLMKFLQG	3.4e-05	92.037	DRB1_0304
GMSLMKFLQGSVICF	E1_Q495E_ref	MKFLQGSVI	2.5e-05	93.7037	DRB1_0304
MSLMKFLQGSVICFV	E1_Q495E_ref	LQGSVICFV	5.8e-05	88.375	DRB1_0304
SLMKFLQGSVICFVN	E1_Q495E_ref	LQGSVICFV	0.000582	62.9054	DRB1_0304
LFGMSLMKFLEGSVI	E1_Q495E_alt	MSLMKFLEG	5e-05	89.375	DRB1_0304
FGMSLMKFLEGSVIC	E1_Q495E_alt	MSLMKFLEG	3.3e-05	92.2222	DRB1_0304
GMSLMKFLEGSVICF	E1_Q495E_alt	MKFLEGSVI	2.4e-05	93.8889	DRB1_0304
MSLMKFLEGSVICFV	E1_Q495E_alt	MKFLEGSVI	2.9e-05	92.963	DRB1_0304
SLMKFLEGSVICFVN	E1_Q495E_alt	LEGSVICFV	0.000126	81.4035	DRB1_0304
NVCQDKILTHYENDS	E2_N21K_ref	VCQDKILTH	0.006733	30.5731	DRB1_0304
VCQDKILTHYENDST	E2_N21K_ref	ILTHYENDS	0.002861	41.0197	DRB1_0304
CQDKILTHYENDSTD	E2_N21K_ref	ILTHYENDS	0.010319	25.8442	DRB1_0304
QDKILTHYENDSTDL	E2_N21K_ref	ILTHYENDS	0.00958	26.6092	DRB1_0304
DKILTHYENDSTDLR	E2_N21K_ref	YENDSTDLR	0.093403	8.7021	DRB1_0304
NVCQDKILTHYEKDS	E2_N21K_alt	VCQDKILTH	0.009912	26.2623	DRB1_0304
VCQDKILTHYEKDST	E2_N21K_alt	ILTHYEKDS	0.001786	47.3846	DRB1_0304
CQDKILTHYEKDSTD	E2_N21K_alt	LTHYEKDST	0.007223	29.782	DRB1_0304
QDKILTHYEKDSTDL	E2_N21K_alt	LTHYEKDST	0.007935	28.7217	DRB1_0304
DKILTHYEKDSTDLR	E2_N21K_alt	YEKDSTDLR	0.097023	8.48591	DRB1_0304
CTFELSQMVQWAYDN	E1_T354P_ref	FELSQMVQW	0.005278	59.4812	DRB1_0704
CPFKLSQMVQWAYDN	E1_T354P_alt	FKLSQMVQW	0.012043	46.704	DRB1_0704
LFGMSLMKFLQGSVI	E1_Q495E_ref	MKFLQGSVI	0.013782	44.5825	DRB1_0704
FGMSLMKFLQGSVIC	E1_Q495E_ref	MKFLQGSVI	0.021077	37.8288	DRB1_0704
GMSLMKFLQGSVICF	E1_Q495E_ref	MKFLQGSVI	0.022999	36.4455	DRB1_0704
MSLMKFLQGSVICFV	E1_Q495E_ref	MKFLQGSVI	0.022398	36.8652	DRB1_0704
SLMKFLQGSVICFVN	E1_Q495E_ref	MKFLQGSVI	0.009788	50.0409	DRB1_0704
LFGMSLMKFLEGSVI	E1_Q495E_alt	MKFLEGSVI	0.011237	47.7978	DRB1_0704
FGMSLMKFLEGSVIC	E1_Q495E_alt	MKFLEGSVI	0.01716	41.1567	DRB1_0704
GMSLMKFLEGSVICF	E1_Q495E_alt	MKFLEGSVI	0.019963	38.7093	DRB1_0704
MSLMKFLEGSVICFV	E1_Q495E_alt	MKFLEGSVI	0.020243	38.4839	DRB1_0704
SLMKFLEGSVICFVN	E1_Q495E_alt	MKFLEGSVI	0.006883	55.5723	DRB1_0704
NVCQDKILTHYENDS	E2_N21K_ref	KILTHYEND	0.001064	80.0235	DRB1_0704
VCQDKILTHYENDST	E2_N21K_ref	ILTHYENDS	0.002342	70.6584	DRB1_0704
CQDKILTHYENDSTD	E2_N21K_ref	LTHYENDST	0.010406	49.0525	DRB1_0704
QDKILTHYENDSTDL	E2_N21K_ref	LTHYENDST	0.010371	49.1081	DRB1_0704
DKILTHYENDSTDLR	E2_N21K_ref	LTHYENDST	0.014997	43.2623	DRB1_0704
NVCQDKILTHYEKDS	E2_N21K_alt	KILTHYEKD	0.002792	68.4364	DRB1_0704
VCQDKILTHYEKDST	E2_N21K_alt	KILTHYEKD	0.003821	64.1002	DRB1_0704
CQDKILTHYEKDSTD	E2_N21K_alt	KILTHYEKD	0.006618	56.2177	DRB1_0704
QDKILTHYEKDSTDL	E2_N21K_alt	KILTHYEKD	0.004302	62.5148	DRB1_0704
DKILTHYEKDSTDLR	E2_N21K_alt	YEKDSTDLR	0.002004	72.7578	DRB1_0704
CTFELSQMVQWAYDN	E1_T354P_ref	LSQMVQWAY	0.000874	75.2698	DRB1_0802
CPFKLSQMVQWAYDN	E1_T354P_alt	LSQMVQWAY	0.002446	61.7978	DRB1_0802
LFGMSLMKFLQGSVI	E1_Q495E_ref	MSLMKFLQG	0.000771	76.9048	DRB1_0802
FGMSLMKFLQGSVIC	E1_Q495E_ref	MSLMKFLQG	0.000494	81.8142	DRB1_0802
GMSLMKFLQGSVICF	E1_Q495E_ref	MKFLQGSVI	0.000306	86.375	DRB1_0802
MSLMKFLQGSVICFV	E1_Q495E_ref	MKFLQGSVI	0.000189	90.0443	DRB1_0802
SLMKFLQGSVICFVN	E1_Q495E_ref	MKFLQGSVI	0.000132	92.5664	DRB1_0802
LFGMSLMKFLEGSVI	E1_Q495E_alt	MSLMKFLEG	0.000555	80.4646	DRB1_0802
FGMSLMKFLEGSVIC	E1_Q495E_alt	MSLMKFLEG	0.000363	84.7124	DRB1_0802
GMSLMKFLEGSVICF	E1_Q495E_alt	MKFLEGSVI	0.00023	88.75	DRB1_0802
MSLMKFLEGSVICFV	E1_Q495E_alt	MKFLEGSVI	0.000102	93.8938	DRB1_0802
SLMKFLEGSVICFVN	E1_Q495E_alt	MKFLEGSVI	6.6e-05	95.7143	DRB1_0802
NVCQDKILTHYENDS	E2_N21K_ref	DKILTHYEN	0.002068	64.086	DRB1_0802
VCQDKILTHYENDST	E2_N21K_ref	ILTHYENDS	0.009025	42.7932	DRB1_0802
CQDKILTHYENDSTD	E2_N21K_ref	ILTHYENDS	0.026926	28.0371	DRB1_0802
QDKILTHYENDSTDL	E2_N21K_ref	ILTHYENDS	0.026281	28.3517	DRB1_0802
DKILTHYENDSTDLR	E2_N21K_ref	LTHYENDST	0.010614	40.4863	DRB1_0802
NVCQDKILTHYEKDS	E2_N21K_alt	ILTHYEKDS	0.001834	65.7082	DRB1_0802
VCQDKILTHYEKDST	E2_N21K_alt	ILTHYEKDS	0.014412	36.2546	DRB1_0802
CQDKILTHYEKDSTD	E2_N21K_alt	ILTHYEKDS	0.046198	21.4053	DRB1_0802
QDKILTHYEKDSTDL	E2_N21K_alt	ILTHYEKDS	0.04386	21.9947	DRB1_0802
DKILTHYEKDSTDLR	E2_N21K_alt	ILTHYEKDS	0.01578	35.0332	DRB1_0802
CTFELSQMVQWAYDN	E1_T354P_ref	LSQMVQWAY	0.004649	44.3915	DRB1_1104
CPFKLSQMVQWAYDN	E1_T354P_alt	LSQMVQWAY	0.010531	34.7945	DRB1_1104
LFGMSLMKFLQGSVI	E1_Q495E_ref	MSLMKFLQG	0.001306	59.6059	DRB1_1104
FGMSLMKFLQGSVIC	E1_Q495E_ref	MSLMKFLQG	0.000771	65.8163	DRB1_1104
GMSLMKFLQGSVICF	E1_Q495E_ref	MKFLQGSVI	0.000543	69.6939	DRB1_1104
MSLMKFLQGSVICFV	E1_Q495E_ref	MKFLQGSVI	0.000378	73.8083	DRB1_1104
SLMKFLQGSVICFVN	E1_Q495E_ref	MKFLQGSVI	0.00016	82.4157	DRB1_1104
LFGMSLMKFLEGSVI	E1_Q495E_alt	MSLMKFLEG	0.000899	64.0826	DRB1_1104
FGMSLMKFLEGSVIC	E1_Q495E_alt	MSLMKFLEG	0.000423	72.6425	DRB1_1104
GMSLMKFLEGSVICF	E1_Q495E_alt	MKFLEGSVI	0.000266	77.5581	DRB1_1104
MSLMKFLEGSVICFV	E1_Q495E_alt	MKFLEGSVI	0.000201	80.1124	DRB1_1104
SLMKFLEGSVICFVN	E1_Q495E_alt	MKFLEGSVI	8.5e-05	87.5	DRB1_1104
NVCQDKILTHYENDS	E2_N21K_ref	DKILTHYEN	0.002096	54.0132	DRB1_1104
VCQDKILTHYENDST	E2_N21K_ref	ILTHYENDS	0.012373	32.9673	DRB1_1104
CQDKILTHYENDSTD	E2_N21K_ref	ILTHYENDS	0.038444	21.1619	DRB1_1104
QDKILTHYENDSTDL	E2_N21K_ref	ILTHYENDS	0.034728	22.1158	DRB1_1104
DKILTHYENDSTDLR	E2_N21K_ref	ILTHYENDS	0.0082	37.7607	DRB1_1104
NVCQDKILTHYEKDS	E2_N21K_alt	DKILTHYEK	0.005078	43.3341	DRB1_1104
VCQDKILTHYEKDST	E2_N21K_alt	ILTHYEKDS	0.022208	26.6316	DRB1_1104
CQDKILTHYEKDSTD	E2_N21K_alt	ILTHYEKDS	0.061946	16.7876	DRB1_1104
QDKILTHYEKDSTDL	E2_N21K_alt	ILTHYEKDS	0.060107	17.0284	DRB1_1104
DKILTHYEKDSTDLR	E2_N21K_alt	LTHYEKDST	0.040864	20.601	DRB1_1104
Footnote:
%Rank_EL: Percentile rank of eluted ligand prediction score.
