## Supplementary Table 11 for "Super-pangenome analysis of 3562 human and animal papillomavirus isolates illuminates their genome and pathogenicity evolution"

### Sheet: Sheet 1
Supplementary Table 11. Metadata for the 194 HPV isolates included in Cohort 1.
Isolate name	Genbank accession ID	HPV type	Risk classification
hom_sap_K2851	LC779559.1	HPV31	High risk
hom_sap_K2611	LC779560.1	HPV31	High risk
hom_sap_K2404	LC779561.1	HPV31	High risk
hom_sap_K5134	LC779562.1	HPV31	High risk
hom_sap_K2275	LC779563.1	HPV31	High risk
hom_sap_K2517	LC779564.1	HPV31	High risk
hom_sap_K2679	LC779565.1	HPV31	High risk
hom_sap_K3002	LC779566.1	HPV31	High risk
hom_sap_K3007	LC779567.1	HPV31	High risk
hom_sap_K3018	LC779568.1	HPV31	High risk
hom_sap_K2558	LC779569.1	HPV31	High risk
hom_sap_K2299	LC779570.1	HPV31	High risk
hom_sap_K2564	LC779571.1	HPV31	High risk
hom_sap_K2704	LC779572.1	HPV31	High risk
hom_sap_K2738	LC779573.1	HPV31	High risk
hom_sap_K3103	LC779574.1	HPV31	High risk
hom_sap_K2614	LC779575.1	HPV31	High risk
hom_sap_K2660	LC779576.1	HPV31	High risk
hom_sap_K2849	LC779577.1	HPV31	High risk
hom_sap_K2416	LC779578.1	HPV31	High risk
hom_sap_K2364	LC779596.1	HPV31	High risk
hom_sap_K2344	LC779597.1	HPV31	High risk
hom_sap_K2265	LC779598.1	HPV31	High risk
hom_sap_K2801	LC779599.1	HPV31	High risk
hom_sap_K2866	LC779600.1	HPV31	High risk
hom_sap_K2819	LC779601.1	HPV31	High risk
hom_sap_K2530	LC779602.1	HPV31	High risk
hom_sap_K3064	LC779603.1	HPV31	High risk
hom_sap_K2815	LC779604.1	HPV31	High risk
hom_sap_K2464	LC779605.1	HPV31	High risk
hom_sap_K2507	LC779606.1	HPV31	High risk
hom_sap_SW0030	LC779607.1	HPV31	High risk
hom_sap_K2489	LC779608.1	HPV31	High risk
hom_sap_K2621	LC779609.1	HPV31	High risk
hom_sap_K2624	LC779610.1	HPV31	High risk
hom_sap_K2842	LC779611.1	HPV31	High risk
hom_sap_K3109	LC779612.1	HPV31	High risk
hom_sap_K5035	LC779613.1	HPV31	High risk
hom_sap_K2578	LC779614.1	HPV31	High risk
hom_sap_K2494	LC779615.1	HPV31	High risk
hom_sap_K2279	LC779616.1	HPV31	High risk
hom_sap_K1322	LC779617.1	HPV31	High risk
hom_sap_SW0053	LC779618.1	HPV31	High risk
hom_sap_HNC49	OQ911727.1	HPV16	High risk
hom_sap_UC015_LW_V1_33	OP970997.1	HPV33	High risk
hom_sap_UC015_LW_V3_40	OP970999.1	HPV40	Low risk
hom_sap_UC055_LW_V1_52	OP971002.1	HPV52	High risk
hom_sap_UC055_LW_V2_45	OP971003.1	HPV45	High risk
hom_sap_UC084_LW_V1_10	OP971006.1	HPV6	Low risk
hom_sap_UC084_LW_V1_51	OP971008.1	HPV51	High risk
hom_sap_UC084_LW_V2_10	OP971011.1	HPV6	Low risk
hom_sap_UC084_LW_V2_52	OP971012.1	HPV52	High risk
hom_sap_UC084_LW_V2_51	OP971014.1	HPV51	High risk
hom_sap_UC091_LW_V1_58	OP971016.1	HPV58	High risk
hom_sap_UC091_LW_V1_56	OP971017.1	HPV56	High risk
hom_sap_UC091_LW_V2_81	OP971019.1	HPV81	Low risk
hom_sap_UC091_LW_V2_56	OP971020.1	HPV56	High risk
hom_sap_UC091_LW_V3_81	OP971021.1	HPV81	Low risk
hom_sap_UC096_LW_V1_39	OP971024.1	HPV39	High risk
hom_sap_UC096_LW_V3_10	OP971026.1	HPV6	Low risk
hom_sap_UC096_LW_V3_42	OP971027.1	HPV42	Low risk
hom_sap_UC115_LW_V3_66	OP971029.1	HPV66	Probably high risk
hom_sap_UC139_LW_V1_43	OP971030.1	HPV43	Low risk
hom_sap_UC139_LW_V1_6	OP971031.1	HPV53	Probably high risk
hom_sap_UC139_LW_V2_35	OP971032.1	HPV35	High risk
hom_sap_UC139_LW_V2_45	OP971033.1	HPV45	High risk
hom_sap_UC139_LW_V3_35	OP971034.1	HPV35	High risk
hom_sap_UC164_LW_V1_81	OP971035.1	HPV81	Low risk
hom_sap_UC164_LW_V1_52	OP971036.1	HPV52	High risk
hom_sap_UC164_LW_V1_58	OP971037.1	HPV58	High risk
hom_sap_UC164_LW_V1_51	OP971038.1	HPV51	High risk
hom_sap_UC164_LW_V2_52	OP971039.1	HPV52	High risk
hom_sap_UC164_LW_V2_58	OP971040.1	HPV58	High risk
hom_sap_UC164_LW_V3_52	OP971041.1	HPV52	High risk
hom_sap_UC008_LW_V3_18	OP971042.1	HPV18	High risk
hom_sap_UC062_LW_V2_35	OP971043.1	HPV35	High risk
hom_sap_UC094_LW_V2_43	OP971044.1	HPV43	Low risk
hom_sap_UC094_LW_V2_3	OP971045.1	HPV61	Low risk
hom_sap_UC094_LW_V2_16	OP971046.1	HPV16	High risk
hom_sap_UC094_LW_V2_56	OP971047.1	HPV56	High risk
hom_sap_UC094_LW_V2_18	OP971048.1	HPV18	High risk
hom_sap_UC094_LW_V2_54	OP971049.1	HPV54	Low risk
hom_sap_UC094_LW_V2_73	OP971050.1	HPV73	High risk
hom_sap_UC094_LW_V3_6	OP971053.1	HPV53	Probably high risk
hom_sap_UC095_LW_V2_35	OP971054.1	HPV35	High risk
hom_sap_UC119_LW_V2_73	OP971057.1	HPV73	High risk
hom_sap_UC137_LW_V2_3	OP971059.1	HPV61	Low risk
hom_sap_UC137_LW_V2_40	OP971061.1	HPV40	Low risk
hom_sap_UC137_LW_V2_16	OP971062.1	HPV16	High risk
hom_sap_UC137_LW_V2_35	OP971063.1	HPV35	High risk
hom_sap_UC137_LW_V2_57	OP971064.1	HPV54	Low risk
hom_sap_UC159_LW_V2_16	OP971067.1	HPV16	High risk
hom_sap_UC159_LW_V2_56	OP971068.1	HPV56	High risk
hom_sap_UC022_LW_V2_33	OP971069.1	HPV33	High risk
hom_sap_UC022_LW_V2_16	OP971070.1	HPV16	High risk
hom_sap_UC022_LW_V2_44	OP971071.1	HPV44	Low risk
hom_sap_UC094_LW_V2_45	OP971072.1	HPV45	High risk
hom_sap_UC094_LW_V2_68	OP971073.1	HPV68	High risk
hom_sap_UC094_LW_V2_39	OP971074.1	HPV39	High risk
hom_sap_UC094_LW_V3_3	OP971077.1	HPV61	Low risk
hom_sap_UC094_LW_V3_43	OP971078.1	HPV43	Low risk
hom_sap_UC094_LW_V3_40	OP971079.1	HPV40	Low risk
hom_sap_UC094_LW_V3_16	OP971080.1	HPV16	High risk
hom_sap_UC094_LW_V3_45	OP971081.1	HPV45	High risk
hom_sap_UC094_LW_V3_68	OP971082.1	HPV68	High risk
hom_sap_UC094_LW_V3_18	OP971083.1	HPV18	High risk
hom_sap_UC094_LW_V3_39	OP971084.1	HPV39	High risk
hom_sap_UC095_LW_V2_10	OP971086.1	HPV6	Low risk
hom_sap_UC095_LW_V2_39	OP971087.1	HPV39	High risk
hom_sap_UC096_LW_V2_10	OP971088.1	HPV6	Low risk
hom_sap_UC096_LW_V2_42	OP971089.1	HPV42	Low risk
hom_sap_UC096_LW_V2_5	OP971091.1	HPV26	Probably high risk
hom_sap_UC096_LW_V2_51	OP971092.1	HPV51	High risk
hom_sap_UC113_LW_V2_81	OP971096.1	HPV81	Low risk
hom_sap_UC113_LW_V2_42	OP971098.1	HPV42	Low risk
hom_sap_UC137_LW_V2_6	OP971099.1	HPV53	Probably high risk
hom_sap_UC145_LW_V1_35	OP971100.1	HPV35	High risk
hom_sap_UC095_LW_V2_31	OP970964.1	HPV31	High risk
hom_sap_UC022_LW_V2_6	OP970965.1	HPV53	Probably high risk
hom_sap_UC137_LW_V2_81	OP970966.1	HPV81	Low risk
hom_sap_InDRE_341	ON322746.1	HPV18	High risk
hom_sap_InDRE_395	ON322747.1	HPV18	High risk
hom_sap_InDRE_406	ON322748.1	HPV18	High risk
hom_sap_InDRE_366	ON322749.1	HPV18	High risk
hom_sap_InDRE_392	ON322750.1	HPV18	High risk
hom_sap_InDRE_12	ON365483.1	HPV59	High risk
hom_sap_InDRE_68	ON365484.1	HPV59	High risk
hom_sap_InDRE_95	ON365486.1	HPV59	High risk
hom_sap_InDRE_101	ON365487.1	HPV59	High risk
hom_sap_InDRE_104	ON365488.1	HPV59	High risk
hom_sap_InDRE_122	ON365489.1	HPV59	High risk
hom_sap_InDRE_138	ON365490.1	HPV59	High risk
hom_sap_InDRE_169	ON365491.1	HPV59	High risk
hom_sap_InDRE_971	ON365492.1	HPV59	High risk
hom_sap_InDRE_CaCu2	ON365493.1	HPV59	High risk
hom_sap_InDRE_65	ON365494.1	HPV58	High risk
hom_sap_InDRE_94	ON365495.1	HPV58	High risk
hom_sap_InDRE_155	ON365496.1	HPV58	High risk
hom_sap_InDRE_144	ON365497.1	HPV58	High risk
hom_sap_InDRE_96	ON365498.1	HPV33	High risk
hom_sap_InDRE_61	ON365499.1	HPV33	High risk
hom_sap_InDRE_124	ON365501.1	HPV33	High risk
hom_sap_K3131	LC718895.1	HPV16	High risk
hom_sap_K3163	LC718896.1	HPV16	High risk
hom_sap_K5048	LC718897.1	HPV16	High risk
hom_sap_K5060	LC718898.1	HPV16	High risk
hom_sap_21_20_P_002	LC718899.1	HPV16	High risk
hom_sap_21_21_P_001	LC718900.1	HPV16	High risk
hom_sap_21_21_P_007	LC718901.1	HPV16	High risk
hom_sap_21_21_P_008	LC718902.1	HPV16	High risk
hom_sap_21_21_P_011	LC718903.1	HPV16	High risk
hom_sap_C9	MZ447799.1	HPV16	High risk
hom_sap_C50	MZ447800.1	HPV16	High risk
hom_sap_VBD13_14	MW814876.1	HPV31	High risk
hom_sap_PAP203002	MT217763.1	HPV35	High risk
hom_sap_CINJ3	LC376008.1	HPV58	High risk
hom_sap_Achham_1	KX947269.1	HPV16	High risk
hom_sap_Achham_4	KX947270.1	HPV16	High risk
hom_sap_Jhapa_8	KX947271.1	HPV16	High risk
hom_sap_Achham_5	KX947272.1	HPV16	High risk
hom_sap_Jhapa_9	KX947273.1	HPV16	High risk
hom_sap_Jhapa3	KX947274.1	HPV16	High risk
hom_sap_Jhapa_7	KX947275.1	HPV16	High risk
hom_sap_Jhapa_1	KX947276.1	HPV16	High risk
hom_sap_Jhapa_6	KX947277.1	HPV16	High risk
hom_sap_Jhapa_10	KX947278.1	HPV16	High risk
hom_sap_Jhapa_2	KX947279.1	HPV16	High risk
hom_sap_Jhapa_5	KX947280.1	HPV16	High risk
hom_sap_Jhapa_12	KX947281.1	HPV16	High risk
hom_sap_Jhapa_4	KX947282.1	HPV16	High risk
hom_sap_Jhapa_11	KX947283.1	HPV16	High risk
hom_sap_Achham_2	KX947284.1	HPV16	High risk
hom_sap_Achham_3	KX947285.1	HPV16	High risk
hom_sap_16009008	KX638481.1	HPV31	High risk
hom_sap_KORK00057	KY225933.1	HPV58	High risk
hom_sap_HNDH00002	KY225935.1	HPV58	High risk
hom_sap_ZWE041443	KY225960.1	HPV58	High risk
hom_sap_ZWE064490	KY225962.1	HPV58	High risk
hom_sap_K0411_2	LC270089.1	HPV58	High risk
hom_sap_Qv15321AA	AY686579.1	HPV16	High risk
hom_sap_Qv16936E	AY686580.1	HPV16	High risk
hom_sap_Qv15521E	AY686581.1	HPV16	High risk
hom_sap_Qv15351AA	AY686582.1	HPV16	High risk
hom_sap_Qv18158E	AY686583.1	HPV16	High risk
hom_sap_Qv17722E	AY686584.1	HPV16	High risk
hom_sap_Uygur	FJ006723.1	HPV16	High risk
hom_sap_68b	FR751039.1	HPV68	High risk
hom_sap_AH2	KF954093.1	HPV16	High risk
hom_sap_JPD058	AB889488.1	HPV16	High risk
hom_sap_JPD168	AB889489.1	HPV16	High risk
hom_sap_JPD062	AB889490.1	HPV16	High risk
hom_sap_JPD085	AB889491.1	HPV16	High risk
hom_sap_JPD002	AB889492.1	HPV16	High risk
hom_sap_JPD169	AB889494.1	HPV16	High risk
