## Supplementary Table 13 for "Super-pangenome analysis of 3562 human and animal papillomavirus isolates illuminates their genome and pathogenicity evolution"

### Sheet: cohort3
Supplementary Table 13. Metadata for the 131 HPV isolates included in Cohort 3.
Patient ID	Gender	Clinical stage	Age of cancer diagnosis	Cancer type	Date of surgery	Follow-up date	Prognosis status	Time (year)
SYSUCC_CSCC_01				CSCC			0
SYSUCC_CSCC_02				CSCC			0
SYSUCC_CSCC_03				CSCC			0
SYSUCC_CSCC_04				CSCC			0
SYSUCC_CSCC_05				CSCC			0
SYSUCC_CSCC_06				CSCC			1
SYSUCC_CSCC_07				CSCC			0
SYSUCC_CSCC_08				CSCC			0
SYSUCC_CSCC_09				CSCC			0
SYSUCC_CSCC_10				CSCC			0
SYSUCC_CSCC_11				CSCC			0
SYSUCC_CSCC_12				CSCC			0
SYSUCC_CSCC_13				CSCC			0
SYSUCC_CSCC_14				CSCC			0
SYSUCC_CSCC_15				CSCC			1
SYSUCC_CSCC_16				CSCC			0
SYSUCC_CSCC_17				CSCC			0
SYSUCC_CSCC_18				CSCC			0
SYSUCC_CSCC_19				CSCC			0
SYSUCC_CSCC_20				CSCC			0
SYSUCC_CSCC_21				CSCC			0
SYSUCC_CSCC_22				CSCC			0
SYSUCC_CSCC_23				CSCC			0
SYSUCC_CSCC_24				CSCC			0
SYSUCC_CSCC_25				CSCC			0
SYSUCC_CSCC_26				CSCC			0
SYSUCC_CSCC_27				CSCC			0
SYSUCC_CSCC_28				CSCC			0
SYSUCC_CSCC_29				CSCC			1
SYSUCC_CSCC_30				CSCC			0
SYSUCC_CSCC_31				CSCC			0
SYSUCC_CSCC_32				CSCC			0
SYSUCC_CSCC_33				CSCC			0
SYSUCC_CSCC_34				CSCC			0
SYSUCC_CSCC_35				CSCC			0
SYSUCC_CSCC_36				CSCC			0
SYSUCC_CSCC_37				CSCC			0
SYSUCC_CSCC_38				CSCC			0
SYSUCC_CSCC_39				CSCC			0
SYSUCC_CSCC_40				CSCC			0
SYSUCC_CSCC_41				CSCC			0
SYSUCC_CSCC_42				CSCC			1
SYSUCC_CSCC_43				CSCC			0
SYSUCC_CSCC_44				CSCC			1
SYSUCC_CSCC_45				CSCC			0
SYSUCC_CSCC_46				CSCC			0
SYSUCC_CSCC_47				CSCC			1
SYSUCC_CSCC_48				CSCC			0
SYSUCC_CSCC_49				CSCC			0
SYSUCC_CSCC_50				CSCC			0
SYSUCC_CSCC_51				CSCC			0
SYSUCC_CSCC_53				CSCC			0
SYSUCC_CSCC_54				CSCC			0
SYSUCC_CSCC_57				CSCC			0
SYSUCC_CSCC_58				CSCC			0
SYSUCC_CSCC_59				CSCC			0
SYSUCC_CSCC_61				CSCC			0
SYSUCC_CSCC_62				CSCC			0
SYSUCC_CSCC_63				CSCC			0
SYSUCC_CSCC_64				CSCC			0
SYSUCC_CSCC_65				CSCC			0
SYSUCC_CSCC_66				CSCC			0
SYSUCC_CSCC_68				CSCC			0
SYSUCC_CSCC_71				CSCC			1
SYSUCC_CSCC_72				CSCC			0
SYSUCC_CSCC_73				CSCC			0
SYSUCC_CSCC_74				CSCC			0
SYSUCC_CSCC_77				CSCC			0
SYSUCC_CSCC_78				CSCC			1
SYSUCC_CSCC_83				CSCC			0
SYSUCC_CSCC_84				CSCC			0
SYSUCC_CSCC_85				CSCC			0
SYSUCC_CSCC_86				CSCC			0
SYSUCC_CSCC_87				CSCC			0
SYSUCC_CSCC_88				CSCC			0
SYSUCC_CSCC_91				CSCC			0
SYSUCC_CSCC_94				CSCC			0
SYSUCC_CSCC_97				CSCC			0
SYSUCC_CSCC_98				CSCC			0
SYSUCC_CSCC_99				CSCC			0
SYSUCC_CSCC_100				CSCC			0
SYSUCC_CSCC_101				CSCC			0
SYSUCC_CSCC_103				CSCC			0
SYSUCC_CSCC_104				CSCC			0
SYSUCC_CSCC_105				CSCC			0
SYSUCC_CSCC_106				CSCC			0
SYSUCC_CSCC_107				CSCC			0
SYSUCC_CSCC_108				CSCC			0
SYSUCC_CSCC_109				CSCC			0
SYSUCC_CSCC_113				CSCC			0
SYSUCC_CSCC_114				CSCC			0
SYSUCC_CSCC_115				CSCC			0
SYSUCC_CSCC_116				CSCC			0
SYSUCC_CSCC_117				CSCC			0
SYSUCC_CSCC_119				CSCC			0
SYSUCC_CSCC_120				CSCC			0
SYSUCC_CSCC_122				CSCC			0
SYSUCC_CSCC_123				CSCC			0
SYSUCC_CSCC_124				CSCC			0
SYSUCC_CSCC_125				CSCC			0
SYSUCC_CSCC_126				CSCC			0
SYSUCC_CSCC_127				CSCC			0
SYSUCC_CSCC_128				CSCC			0
SYSUCC_CSCC_129				CSCC			0
SYSUCC_CSCC_130				CSCC			0
SYSUCC_CSCC_133				CSCC			0
SYSUCC_CSCC_134				CSCC			0
SYSUCC_CSCC_135				CSCC			0
SYSUCC_CSCC_136				CSCC			1
SYSUCC_CSCC_137				CSCC			0
SYSUCC_CSCC_138				CSCC			1
SYSUCC_CSCC_139				CSCC			0
SYSUCC_CSCC_140				CSCC			1
SYSUCC_CSCC_142				CSCC			0
SYSUCC_CSCC_144				CSCC			0
SYSUCC_CSCC_145				CSCC			0
SYSUCC_CSCC_147				CSCC			0
SYSUCC_CSCC_150				CSCC			0
SYSUCC_CSCC_151				CSCC			0
SYSUCC_CSCC_152				CSCC			0
SYSUCC_CSCC_155				CSCC			0
SYSUCC_CSCC_157				CSCC			0
SYSUCC_CSCC_158				CSCC			0
SYSUCC_CSCC_159				CSCC			0
SYSUCC_CSCC_161				CSCC			0
SYSUCC_CSCC_163				CSCC			0
SYSUCC_CSCC_166				CSCC			0
SYSUCC_CSCC_167				CSCC			0
SYSUCC_CSCC_168				CSCC			0
SYSUCC_CSCC_169				CSCC			0
SYSUCC_CSCC_170				CSCC			0
