## Supplementary Table 14 for "Super-pangenome analysis of 3562 human and animal papillomavirus isolates illuminates their genome and pathogenicity evolution"

### Sheet: cohort4
Supplementary Table 14. Metadata for the 63 HPV isolates included in Cohort 4.
Patient ID	Gender	Clinical stage	Age of cancer diagnosis	Cancer type	Date of surgery	Follow-up date	Prognosis status	Time (year)
SYSUCC_OPSCC_01				OPSCC
SYSUCC_OPSCC_02				OPSCC
SYSUCC_OPSCC_03				OPSCC
SYSUCC_OPSCC_04				OPSCC
SYSUCC_OPSCC_05				OPSCC
SYSUCC_OPSCC_06				OPSCC
SYSUCC_OPSCC_07				OPSCC
SYSUCC_OPSCC_08				OPSCC
SYSUCC_OPSCC_09				OPSCC
SYSUCC_OPSCC_10				OPSCC
SYSUCC_OPSCC_11				OPSCC
SYSUCC_OPSCC_12				OPSCC
SYSUCC_OPSCC_13				OPSCC
SYSUCC_OPSCC_14				OPSCC
SYSUCC_OPSCC_15				OPSCC
SYSUCC_OPSCC_16				OPSCC
SYSUCC_OPSCC_17				OPSCC
SYSUCC_OPSCC_18				OPSCC
SYSUCC_OPSCC_19				OPSCC
SYSUCC_OPSCC_20				OPSCC
SYSUCC_OPSCC_21				OPSCC
SYSUCC_OPSCC_22				OPSCC
SYSUCC_OPSCC_23				OPSCC
SYSUCC_OPSCC_24				OPSCC
SYSUCC_OPSCC_25				OPSCC
SYSUCC_OPSCC_26				OPSCC
SYSUCC_OPSCC_27				OPSCC
SYSUCC_OPSCC_28				OPSCC
SYSUCC_OPSCC_29				OPSCC
SYSUCC_OPSCC_30				OPSCC
SYSUCC_OPSCC_31				OPSCC
SYSUCC_OPSCC_32				OPSCC
SYSUCC_OPSCC_33				OPSCC
SYSUCC_OPSCC_34				OPSCC
SYSUCC_OPSCC_35				OPSCC
SYSUCC_OPSCC_36				OPSCC
SYSUCC_OPSCC_37				OPSCC
SYSUCC_OPSCC_38				OPSCC
SYSUCC_OPSCC_39				OPSCC
SYSUCC_OPSCC_40				OPSCC
SYSUCC_OPSCC_41				OPSCC
SYSUCC_OPSCC_42				OPSCC
SYSUCC_OPSCC_43				OPSCC
SYSUCC_OPSCC_44				OPSCC
SYSUCC_OPSCC_45				OPSCC
SYSUCC_OPSCC_46				OPSCC
SYSUCC_OPSCC_47				OPSCC
SYSUCC_OPSCC_48				OPSCC
SYSUCC_OPSCC_49				OPSCC
SYSUCC_OPSCC_50				OPSCC
SYSUCC_OPSCC_52				OPSCC
SYSUCC_OPSCC_53				OPSCC
SYSUCC_OPSCC_54				OPSCC
SYSUCC_OPSCC_55				OPSCC
SYSUCC_OPSCC_56				OPSCC
SYSUCC_OPSCC_57				OPSCC
SYSUCC_OPSCC_58				OPSCC
SYSUCC_OPSCC_60				OPSCC
SYSUCC_OPSCC_61				OPSCC
SYSUCC_OPSCC_62				OPSCC
SYSUCC_OPSCC_64				OPSCC
SYSUCC_OPSCC_66				OPSCC
SYSUCC_OPSCC_68				OPSCC
