## Supplementary Table 15 for "Super-pangenome analysis of 3562 human and animal papillomavirus isolates illuminates their genome and pathogenicity evolution"

### Sheet: Cohort1(Complete genome, n=194)
Supplementary Table 15. Prediction benchmarking with the risk-defining variant sites identified in this study based on cohort 1.
HPV16 genome coordinate (NC_001526.4)	HPV16 genome coordinate (start reset)	Low-risk allele	Probably high-risk allele	High-risk allele	Gene	Low-risk status	Probably high-risk status	High-risk status	F1_score	Precision	Recall
g.734	g.2348	A	A	C	E1	A: 19/25, 76.0%	A: 5/6, 83.33%	A: 4/163, 2.45%	0.780142	0.948276	0.662651
						T: 0/25, 0.00%	T: 0/6, 0.00%	T: 0/163, 0.00%
						C: 6/25, 24.0%	C: 0/6, 0.0%	C: 110/163, 67.48%
						G: 0/25, 0.00%	G: 1/6, 16.67%	G: 46/163, 28.22%
						N: 0/25, 0.0%	N: 0/6, 0.0%	N: 3/163, 1.84%
g.798	g.2412	G	T	T	E1	A: 3/25, 12.0%	A: 0/6, 0.00%	A: 0/163, 0.00%	0.984615	1	0.969697
						T: 0/25, 0.0%	T: 5/6, 83.33%	T: 155/163, 95.09%
						C: 0/25, 0.00%	C: 1/6, 16.67%	C: 4/163, 2.45%
						G: 22/25, 88.0%	G: 0/6, 0.00%	G: 0/163, 0.00%
						N: 0/25, 0.0%	N: 0/6, 0.0%	N: 4/163, 2.45%
g.985	g.2599	G	A	A	E1	A: 0/25, 0.0%	A: 6/6, 100.0%	A: 161/163, 98.77%	1	1	1
						T: 0/25, 0.00%	T: 0/6, 0.00%	T: 0/163, 0.00%
						C: 0/25, 0.00%	C: 0/6, 0.00%	C: 0/163, 0.00%
						G: 25/25, 100.0%	G: 0/6, 0.00%	G: 0/163, 0.00%
						N: 0/25, 0.0%	N: 0/6, 0.0%	N: 2/163, 1.23%
g.986	g.2600	C	T	T	E1	A: 0/25, 0.00%	A: 0/6, 0.00%	A: 0/163, 0.00%	1	1	1
						T: 0/25, 0.0%	T: 6/6, 100.0%	T: 161/163, 98.77%
						C: 19/25, 76.0%	C: 0/6, 0.00%	C: 0/163, 0.00%
						G: 6/25, 24.0%	G: 0/6, 0.00%	G: 0/163, 0.00%
						N: 0/25, 0.0%	N: 0/6, 0.0%	N: 2/163, 1.23%
g.1039	g.2653	G	C	C	E1	A: 0/25, 0.00%	A: 0/6, 0.00%	A: 0/163, 0.00%	0.996997	1	0.994012
						T: 0/25, 0.00%	T: 0/6, 0.00%	T: 0/163, 0.00%
						C: 0/25, 0.0%	C: 5/6, 83.33%	C: 161/163, 98.77%
						G: 25/25, 100.0%	G: 1/6, 16.67%	G: 0/163, 0.00%
						N: 0/25, 0.0%	N: 0/6, 0.0%	N: 2/163, 1.23%
g.1052	g.2666	C	A	A	E1	A: 8/25, 32.0%	A: 6/6, 100.0%	A: 161/163, 98.77%	0.976608	0.954286	1
						T: 0/25, 0.00%	T: 0/6, 0.00%	T: 0/163, 0.00%
						C: 16/25, 64.0%	C: 0/6, 0.00%	C: 0/163, 0.00%
						G: 1/25, 4.0%	G: 0/6, 0.00%	G: 0/163, 0.00%
						N: 0/25, 0.0%	N: 0/6, 0.0%	N: 2/163, 1.23%
g.1060	g.2674	C	C	A	E1	A: 0/25, 0.0%	A: 1/6, 16.67%	A: 138/163, 84.66%	0.908497	1	0.832335
						T: 0/25, 0.00%	T: 0/6, 0.00%	T: 0/163, 0.00%
						C: 25/25, 100.0%	C: 5/6, 83.33%	C: 6/163, 3.68%
						G: 0/25, 0.00%	G: 0/6, 0.00%	G: 17/163, 10.43%
						N: 0/25, 0.0%	N: 0/6, 0.0%	N: 2/163, 1.23%
g.1066	g.2680	A	G	G	E1	A: 23/25, 92.0%	A: 0/6, 0.00%	A: 0/163, 0.00%	0.994048	0.988166	1
						T: 0/25, 0.00%	T: 0/6, 0.00%	T: 0/163, 0.00%
						C: 0/25, 0.00%	C: 0/6, 0.00%	C: 0/163, 0.00%
						G: 2/25, 8.0%	G: 6/6, 100.0%	G: 161/163, 98.77%
						N: 0/25, 0.0%	N: 0/6, 0.0%	N: 2/163, 1.23%
g.1483	g.3097	G	C	C	E1	A: 0/25, 0.00%	A: 0/6, 0.00%	A: 21/163, 12.88%	0.924051	0.979866	0.874251
						T: 0/25, 0.00%	T: 0/6, 0.00%	T: 0/163, 0.00%
						C: 3/25, 12.0%	C: 6/6, 100.0%	C: 140/163, 85.89%
						G: 22/25, 88.0%	G: 0/6, 0.00%	G: 0/163, 0.00%
						N: 0/25, 0.0%	N: 0/6, 0.0%	N: 2/163, 1.23%
g.1616	g.3230	T	T	C	E1	A: 0/25, 0.00%	A: 0/6, 0.00%	A: 0/163, 0.00%	0.950311	0.987097	0.916168
						T: 23/25, 92.0%	T: 6/6, 100.0%	T: 8/163, 4.91%
						C: 2/25, 8.0%	C: 0/6, 0.0%	C: 153/163, 93.87%
						G: 0/25, 0.00%	G: 0/6, 0.00%	G: 0/163, 0.00%
						N: 0/25, 0.0%	N: 0/6, 0.0%	N: 2/163, 1.23%
g.1664	g.3278	C	T	T	E1	A: 0/25, 0.00%	A: 0/6, 0.00%	A: 0/163, 0.00%	0.994048	0.988166	1
						T: 2/25, 8.0%	T: 6/6, 100.0%	T: 161/163, 98.77%
						C: 23/25, 92.0%	C: 0/6, 0.00%	C: 0/163, 0.00%
						G: 0/25, 0.00%	G: 0/6, 0.00%	G: 0/163, 0.00%
						N: 0/25, 0.0%	N: 0/6, 0.0%	N: 2/163, 1.23%
g.1711	g.3325	A	A	G	E1	A: 17/25, 68.0%	A: 5/6, 83.33%	A: 6/163, 3.68%	0.949367	1	0.903614
						T: 5/25, 20.0%	T: 0/6, 0.00%	T: 0/163, 0.00%
						C: 3/25, 12.0%	C: 1/6, 16.67%	C: 4/163, 2.45%
						G: 0/25, 0.0%	G: 0/6, 0.0%	G: 150/163, 92.02%
						N: 0/25, 0.0%	N: 0/6, 0.0%	N: 3/163, 1.84%
g.1730	g.3344	A	G	C	E1	A: 23/25, 92.0%	A: 0/6, 0.00%	A: 2/163, 1.23%	0.949686	1	0.904192
						T: 0/25, 0.00%	T: 1/6, 16.67%	T: 4/163, 2.45%
						C: 0/25, 0.0%	C: 0/6, 0.0%	C: 151/163, 92.64%
						G: 2/25, 8.0%	G: 5/6, 83.33%	G: 4/163, 2.45%
						N: 0/25, 0.0%	N: 0/6, 0.0%	N: 2/163, 1.23%
g.1888	g.3502	G	A	A	E1	A: 0/25, 0.0%	A: 5/6, 83.33%	A: 157/163, 96.32%	1	1	1
						T: 0/25, 0.00%	T: 0/6, 0.00%	T: 0/163, 0.00%
						C: 0/25, 0.00%	C: 0/6, 0.00%	C: 0/163, 0.00%
						G: 13/25, 52.0%	G: 0/6, 0.00%	G: 0/163, 0.00%
						N: 12/25, 48.0%	N: 1/6, 16.67%	N: 6/163, 3.68%
g.1904	g.3518	G	T	T	E1	A: 0/25, 0.00%	A: 0/6, 0.00%	A: 0/163, 0.00%	0.984985	1	0.970414
						T: 0/25, 0.0%	T: 6/6, 100.0%	T: 158/163, 96.93%
						C: 0/25, 0.00%	C: 0/6, 0.00%	C: 5/163, 3.07%
						G: 25/25, 100.0%	G: 0/6, 0.00%	G: 0/163, 0.00%
						N: 0/25, 0.0%	N: 0/6, 0.0%	N: 0/163, 0.0%
g.1916	g.3530	G	A	A	E1	A: 0/25, 0.0%	A: 3/6, 50.0%	A: 163/163, 100.0%	0.991045	1	0.982249
						T: 0/25, 0.00%	T: 0/6, 0.00%	T: 0/163, 0.00%
						C: 0/25, 0.00%	C: 0/6, 0.00%	C: 0/163, 0.00%
						G: 25/25, 100.0%	G: 3/6, 50.0%	G: 0/163, 0.00%
						N: 0/25, 0.0%	N: 0/6, 0.0%	N: 0/163, 0.0%
g.1933	g.3547	G	A	A	E1	A: 3/25, 12.0%	A: 6/6, 100.0%	A: 163/163, 100.0%	0.991202	0.982558	1
						T: 0/25, 0.00%	T: 0/6, 0.00%	T: 0/163, 0.00%
						C: 0/25, 0.00%	C: 0/6, 0.00%	C: 0/163, 0.00%
						G: 22/25, 88.0%	G: 0/6, 0.00%	G: 0/163, 0.00%
						N: 0/25, 0.0%	N: 0/6, 0.0%	N: 0/163, 0.0%
g.1954	g.3568	A	A	T	E2	A: 24/25, 96.0%	A: 5/6, 83.33%	A: 8/163, 4.91%	0.899023	1	0.816568
						T: 0/25, 0.0%	T: 0/6, 0.0%	T: 138/163, 84.66%
						C: 0/25, 0.00%	C: 0/6, 0.00%	C: 10/163, 6.13%
						G: 1/25, 4.0%	G: 1/6, 16.67%	G: 7/163, 4.29%
						N: 0/25, 0.0%	N: 0/6, 0.0%	N: 0/163, 0.0%
g.2439	g.4053	A	C	T	E2	A: 22/25, 88.0%	A: 1/6, 16.67%	A: 67/163, 41.1%	0.666667	1	0.5
						T: 0/25, 0.0%	T: 1/6, 16.67%	T: 83/163, 50.92%
						C: 0/25, 0.00%	C: 4/6, 66.67%	C: 12/163, 7.36%
						G: 3/25, 12.0%	G: 0/6, 0.00%	G: 0/163, 0.00%
						N: 0/25, 0.0%	N: 0/6, 0.0%	N: 1/163, 0.61%
g.2475	g.4089	C	G	G	E2	A: 8/25, 32.0%	A: 0/6, 0.00%	A: 0/163, 0.00%	0.845361	1	0.732143
						T: 0/25, 0.00%	T: 0/6, 0.00%	T: 45/163, 27.61%
						C: 17/25, 68.0%	C: 0/6, 0.00%	C: 0/163, 0.00%
						G: 0/25, 0.0%	G: 6/6, 100.0%	G: 117/163, 71.78%
						N: 0/25, 0.0%	N: 0/6, 0.0%	N: 1/163, 0.61%
g.2617	g.4231	G	A	A	E2	A: 24/25, 96.0%	A: 6/6, 100.0%	A: 155/163, 95.09%	0.912181	0.87027	0.958333
						T: 0/25, 0.00%	T: 0/6, 0.00%	T: 7/163, 4.29%
						C: 0/25, 0.00%	C: 0/6, 0.00%	C: 0/163, 0.00%
						G: 1/25, 4.0%	G: 0/6, 0.00%	G: 0/163, 0.00%
						N: 0/25, 0.0%	N: 0/6, 0.0%	N: 1/163, 0.61%
g.2709	g.4323	A	G	G	E2	A: 13/25, 52.0%	A: 0/6, 0.00%	A: 0/163, 0.00%	0.965116	0.932584	1
						T: 0/25, 0.00%	T: 0/6, 0.00%	T: 0/163, 0.00%
						C: 0/25, 0.00%	C: 0/6, 0.00%	C: 0/163, 0.00%
						G: 12/25, 48.0%	G: 6/6, 100.0%	G: 160/163, 98.16%
						N: 0/25, 0.0%	N: 0/6, 0.0%	N: 3/163, 1.84%
g.3764	g.5378	G	C	C	L2	A: 0/25, 0.00%	A: 1/6, 16.67%	A: 4/163, 2.45%	0.954955	0.969512	0.940828
						T: 0/25, 0.00%	T: 0/6, 0.00%	T: 0/163, 0.00%
						C: 5/25, 20.0%	C: 4/6, 66.67%	C: 155/163, 95.09%
						G: 20/25, 80.0%	G: 1/6, 16.67%	G: 4/163, 2.45%
						N: 0/25, 0.0%	N: 0/6, 0.0%	N: 0/163, 0.0%
g.3857	g.5471	T	C	C	L2	A: 0/25, 0.00%	A: 0/6, 0.00%	A: 0/163, 0.00%	0.960725	0.981481	0.940828
						T: 21/25, 84.0%	T: 2/6, 33.33%	T: 8/163, 4.91%
						C: 3/25, 12.0%	C: 4/6, 66.67%	C: 155/163, 95.09%
						G: 1/25, 4.0%	G: 0/6, 0.00%	G: 0/163, 0.00%
						N: 0/25, 0.0%	N: 0/6, 0.0%	N: 0/163, 0.0%
g.4078	g.5692	C	A	A	L2	A: 3/25, 12.0%	A: 6/6, 100.0%	A: 134/163, 82.21%	0.897436	0.979021	0.828402
						T: 0/25, 0.00%	T: 0/6, 0.00%	T: 8/163, 4.91%
						C: 16/25, 64.0%	C: 0/6, 0.00%	C: 21/163, 12.88%
						G: 6/25, 24.0%	G: 0/6, 0.00%	G: 0/163, 0.00%
						N: 0/25, 0.0%	N: 0/6, 0.0%	N: 0/163, 0.0%
g.4298	g.5912	G	A	A	L2	A: 0/25, 0.0%	A: 6/6, 100.0%	A: 139/163, 85.28%	0.923567	1	0.857988
						T: 0/25, 0.00%	T: 0/6, 0.00%	T: 0/163, 0.00%
						C: 0/25, 0.00%	C: 0/6, 0.00%	C: 0/163, 0.00%
						G: 25/25, 100.0%	G: 0/6, 0.00%	G: 24/163, 14.72%
						N: 0/25, 0.0%	N: 0/6, 0.0%	N: 0/163, 0.0%
g.4352	g.5966	T	A	A	L2	A: 9/25, 36.0%	A: 6/6, 100.0%	A: 163/163, 100.0%	0.974063	0.949438	1
						T: 16/25, 64.0%	T: 0/6, 0.00%	T: 0/163, 0.00%
						C: 0/25, 0.00%	C: 0/6, 0.00%	C: 0/163, 0.00%
						G: 0/25, 0.00%	G: 0/6, 0.00%	G: 0/163, 0.00%
						N: 0/25, 0.0%	N: 0/6, 0.0%	N: 0/163, 0.0%
g.4627	g.6241	T	C	A	L2	A: 0/25, 0.0%	A: 0/6, 0.0%	A: 55/163, 33.74%	0.491071	1	0.325444
						T: 0/25, 0.00%	T: 0/6, 0.00%	T: 13/163, 7.98%
						C: 19/25, 76.0%	C: 6/6, 100.0%	C: 49/163, 30.06%
						G: 3/25, 12.0%	G: 0/6, 0.00%	G: 46/163, 28.22%
						N: 3/25, 12.0%	N: 0/6, 0.0%	N: 0/163, 0.0%
g.7143	g.851	C	G	G	E6	A: 15/25, 60.0%	A: 0/6, 0.00%	A: 20/163, 12.27%	0.897196	0.947368	0.852071
						T: 0/25, 0.00%	T: 0/6, 0.00%	T: 0/163, 0.00%
						C: 0/25, 0.00%	C: 1/6, 16.67%	C: 4/163, 2.45%
						G: 8/25, 32.0%	G: 5/6, 83.33%	G: 139/163, 85.28%
						N: 2/25, 8.0%	N: 0/6, 0.0%	N: 0/163, 0.0%
g.7353	g.1061	C	T	T	E6	A: 3/25, 12.0%	A: 0/6, 0.00%	A: 0/163, 0.00%	0.96	1	0.923077
						T: 0/25, 0.0%	T: 6/6, 100.0%	T: 150/163, 92.02%
						C: 14/25, 56.0%	C: 0/6, 0.00%	C: 13/163, 7.98%
						G: 8/25, 32.0%	G: 0/6, 0.00%	G: 0/163, 0.00%
						N: 0/25, 0.0%	N: 0/6, 0.0%	N: 0/163, 0.0%
g.7357	g.1065	G	G	C	E6	A: 0/25, 0.00%	A: 0/6, 0.00%	A: 0/163, 0.00%	0.949555	0.952381	0.946746
						T: 3/25, 12.0%	T: 0/6, 0.00%	T: 0/163, 0.00%
						C: 8/25, 32.0%	C: 1/6, 16.67%	C: 159/163, 97.55%
						G: 14/25, 56.0%	G: 5/6, 83.33%	G: 4/163, 2.45%
						N: 0/25, 0.0%	N: 0/6, 0.0%	N: 0/163, 0.0%
g.7407	g.1115	G	C	T	E6	A: 0/25, 0.00%	A: 0/6, 0.00%	A: 0/163, 0.00%	0.96319	1	0.928994
						T: 0/25, 0.0%	T: 2/6, 33.33%	T: 155/163, 95.09%
						C: 0/25, 0.00%	C: 4/6, 66.67%	C: 8/163, 4.91%
						G: 25/25, 100.0%	G: 0/6, 0.00%	G: 0/163, 0.00%
						N: 0/25, 0.0%	N: 0/6, 0.0%	N: 0/163, 0.0%
g.7436	g.1144	A	T	T	E6	A: 18/25, 72.0%	A: 0/6, 0.00%	A: 0/163, 0.00%	0.958333	0.964072	0.952663
						T: 6/25, 24.0%	T: 6/6, 100.0%	T: 155/163, 95.09%
						C: 0/25, 0.00%	C: 0/6, 0.00%	C: 8/163, 4.91%
						G: 1/25, 4.0%	G: 0/6, 0.00%	G: 0/163, 0.00%
						N: 0/25, 0.0%	N: 0/6, 0.0%	N: 0/163, 0.0%
g.7832	g.1540	A	C	C	E7	A: 24/25, 96.0%	A: 0/6, 0.00%	A: 6/163, 3.68%	0.981928	1	0.964497
						T: 1/25, 4.0%	T: 0/6, 0.00%	T: 0/163, 0.00%
						C: 0/25, 0.0%	C: 6/6, 100.0%	C: 157/163, 96.32%
						G: 0/25, 0.00%	G: 0/6, 0.00%	G: 0/163, 0.00%
						N: 0/25, 0.0%	N: 0/6, 0.0%	N: 0/163, 0.0%
