## Supplementary Table 16 for "Super-pangenome analysis of 3562 human and animal papillomavirus isolates illuminates their genome and pathogenicity evolution"

### Sheet: Cohort2(Partial genome, n=5871)
Supplementary Table 16. Prediction benchmarking with the risk-defining variant sites identified in this study based on cohort 2.
HPV16 genome coordinate (NC_001526.4)	HPV16 genome coordinate (start reset)	Low-risk allele	High-risk allele	Gene	Low-risk status	High-risk status	F1_score	Precision	Recall
g.734	g.2348	A	C	E1	A: 6/6, 100.0%	A: 0/5865, 0.00%	0.781423	1	0.641259
					T: 0/6, 0.00%	T: 1/5865, 0.02%
					C: 0/6, 0.0%	C: 3668/5865, 62.54%
					G: 0/6, 0.00%	G: 2051/5865, 34.97%
					N: 0/6, 0.0%	N: 145/5865, 2.47%
g.798	g.2412	G	T	E1	A: 1/6, 16.67%	A: 0/5865, 0.00%	0.999911	1	0.999821
					T: 0/6, 0.0%	T: 5600/5865, 95.48%
					C: 0/6, 0.00%	C: 1/5865, 0.02%
					G: 5/6, 83.33%	G: 0/5865, 0.00%
					N: 0/6, 0.0%	N: 264/5865, 4.5%
g.985	g.2599	G	A	E1	A: 0/6, 0.0%	A: 5744/5865, 97.94%	1	1	1
					T: 0/6, 0.00%	T: 0/5865, 0.00%
					C: 0/6, 0.00%	C: 0/5865, 0.00%
					G: 5/6, 83.33%	G: 0/5865, 0.00%
					N: 1/6, 16.67%	N: 121/5865, 2.06%
g.986	g.2600	C	T	E1	A: 0/6, 0.00%	A: 0/5865, 0.00%	1	1	1
					T: 0/6, 0.0%	T: 5740/5865, 97.87%
					C: 4/6, 66.67%	C: 0/5865, 0.00%
					G: 1/6, 16.67%	G: 0/5865, 0.00%
					N: 1/6, 16.67%	N: 125/5865, 2.13%
g.1039	g.2653	G	C	E1	A: 0/6, 0.00%	A: 0/5865, 0.00%	1	1	1
					T: 0/6, 0.00%	T: 0/5865, 0.00%
					C: 0/6, 0.0%	C: 5720/5865, 97.53%
					G: 5/6, 83.33%	G: 0/5865, 0.00%
					N: 1/6, 16.67%	N: 145/5865, 2.47%
g.1052	g.2666	C	A	E1	A: 3/6, 50.0%	A: 5729/5865, 97.68%	0.999738	0.999477	1
					T: 0/6, 0.00%	T: 0/5865, 0.00%
					C: 2/6, 33.33%	C: 0/5865, 0.00%
					G: 0/6, 0.00%	G: 0/5865, 0.00%
					N: 1/6, 16.67%	N: 136/5865, 2.32%
g.1060	g.2674	C	A	E1	A: 0/6, 0.0%	A: 5732/5865, 97.73%	0.99939	1	0.99878
					T: 0/6, 0.00%	T: 0/5865, 0.00%
					C: 5/6, 83.33%	C: 1/5865, 0.02%
					G: 0/6, 0.00%	G: 6/5865, 0.1%
					N: 1/6, 16.67%	N: 126/5865, 2.15%
g.1066	g.2680	A	G	E1	A: 5/6, 83.33%	A: 3/5865, 0.05%	0.999738	1	0.999475
					T: 0/6, 0.00%	T: 0/5865, 0.00%
					C: 0/6, 0.00%	C: 0/5865, 0.00%
					G: 0/6, 0.0%	G: 5716/5865, 97.46%
					N: 1/6, 16.67%	N: 146/5865, 2.49%
g.1483	g.3097	G	C	E1	A: 0/6, 0.00%	A: 6/5865, 0.1%	0.999439	1	0.998878
					T: 0/6, 0.00%	T: 0/5865, 0.00%
					C: 0/6, 0.0%	C: 5340/5865, 91.05%
					G: 6/6, 100.0%	G: 0/5865, 0.00%
					N: 0/6, 0.0%	N: 519/5865, 8.85%
g.1616	g.3230	T	C	E1	A: 0/6, 0.00%	A: 0/5865, 0.00%	0.999823	1	0.999647
					T: 5/6, 83.33%	T: 2/5865, 0.03%
					C: 0/6, 0.0%	C: 5660/5865, 96.5%
					G: 0/6, 0.00%	G: 0/5865, 0.00%
					N: 1/6, 16.67%	N: 203/5865, 3.46%
g.1664	g.3278	C	T	E1	A: 0/6, 0.00%	A: 0/5865, 0.00%	1	1	1
					T: 0/6, 0.0%	T: 5349/5865, 91.2%
					C: 5/6, 83.33%	C: 0/5865, 0.00%
					G: 0/6, 0.00%	G: 0/5865, 0.00%
					N: 1/6, 16.67%	N: 516/5865, 8.8%
g.1711	g.3325	A	G	E1	A: 1/6, 16.67%	A: 0/5865, 0.00%	0.999912	1	0.999824
					T: 3/6, 50.0%	T: 0/5865, 0.00%
					C: 0/6, 0.00%	C: 1/5865, 0.02%
					G: 0/6, 0.0%	G: 5672/5865, 96.71%
					N: 2/6, 33.33%	N: 192/5865, 3.27%
g.1730	g.3344	A	C	E1	A: 4/6, 66.67%	A: 1/5865, 0.02%	0.999825	1	0.99965
					T: 0/6, 0.00%	T: 1/5865, 0.02%
					C: 0/6, 0.0%	C: 5708/5865, 97.32%
					G: 0/6, 0.00%	G: 0/5865, 0.00%
					N: 2/6, 33.33%	N: 155/5865, 2.64%
g.1888	g.3502	G	A	E1	A: 0/6, 0.0%	A: 5620/5865, 95.82%	1	1	1
					T: 0/6, 0.00%	T: 0/5865, 0.00%
					C: 0/6, 0.00%	C: 0/5865, 0.00%
					G: 5/6, 83.33%	G: 0/5865, 0.00%
					N: 1/6, 16.67%	N: 245/5865, 4.18%
g.1904	g.3518	G	T	E1	A: 0/6, 0.00%	A: 1/5865, 0.02%	0.999477	1	0.998954
					T: 0/6, 0.0%	T: 5732/5865, 97.73%
					C: 0/6, 0.00%	C: 5/5865, 0.09%
					G: 6/6, 100.0%	G: 0/5865, 0.00%
					N: 0/6, 0.0%	N: 127/5865, 2.17%
g.1916	g.3530	G	A	E1	A: 0/6, 0.0%	A: 5823/5865, 99.28%	1	1	1
					T: 0/6, 0.00%	T: 0/5865, 0.00%
					C: 0/6, 0.00%	C: 0/5865, 0.00%
					G: 6/6, 100.0%	G: 0/5865, 0.00%
					N: 0/6, 0.0%	N: 42/5865, 0.72%
g.1933	g.3547	G	A	E1	A: 1/6, 16.67%	A: 5824/5865, 99.3%	0.999914	0.999828	1
					T: 0/6, 0.00%	T: 0/5865, 0.00%
					C: 0/6, 0.00%	C: 0/5865, 0.00%
					G: 5/6, 83.33%	G: 0/5865, 0.00%
					N: 0/6, 0.0%	N: 41/5865, 0.7%
g.1954	g.3568	A	T	E2	A: 6/6, 100.0%	A: 0/5865, 0.00%	0.999228	1	0.998457
					T: 0/6, 0.0%	T: 5822/5865, 99.27%
					C: 0/6, 0.00%	C: 1/5865, 0.02%
					G: 0/6, 0.00%	G: 8/5865, 0.14%
					N: 0/6, 0.0%	N: 34/5865, 0.58%
g.2439	g.4053	A	T	E2	A: 5/6, 83.33%	A: 1521/5865, 25.93%	0.829525	1	0.708708
					T: 0/6, 0.0%	T: 3703/5865, 63.14%
					C: 1/6, 16.67%	C: 1/5865, 0.02%
					G: 0/6, 0.00%	G: 0/5865, 0.00%
					N: 0/6, 0.0%	N: 640/5865, 10.91%
g.2475	g.4089	C	G	E2	A: 3/6, 50.0%	A: 1/5865, 0.02%	0.778838	1	0.637784
					T: 0/6, 0.00%	T: 2039/5865, 34.77%
					C: 3/6, 50.0%	C: 0/5865, 0.00%
					G: 0/6, 0.0%	G: 3592/5865, 61.24%
					N: 0/6, 0.0%	N: 233/5865, 3.97%
g.2617	g.4231	G	A	E2	A: 2/6, 33.33%	A: 5230/5865, 89.17%	0.957875	0.999618	0.91948
					T: 1/6, 16.67%	T: 454/5865, 7.74%
					C: 0/6, 0.00%	C: 0/5865, 0.00%
					G: 1/6, 16.67%	G: 4/5865, 0.07%
					N: 2/6, 33.33%	N: 177/5865, 3.02%
g.2709	g.4323	A	G	E2	A: 2/6, 33.33%	A: 0/5865, 0.00%	0.999648	0.999472	0.999824
					T: 0/6, 0.00%	T: 1/5865, 0.02%
					C: 0/6, 0.00%	C: 0/5865, 0.00%
					G: 3/6, 50.0%	G: 5675/5865, 96.76%
					N: 1/6, 16.67%	N: 189/5865, 3.22%
g.3764	g.5378	G	C	L2	A: 0/6, 0.00%	A: 2/5865, 0.03%	0.99947	0.999646	0.999293
					T: 0/6, 0.00%	T: 2/5865, 0.03%
					C: 2/6, 33.33%	C: 5654/5865, 96.4%
					G: 1/6, 16.67%	G: 0/5865, 0.00%
					N: 3/6, 50.0%	N: 207/5865, 3.53%
g.3857	g.5471	T	C	L2	A: 0/6, 0.00%	A: 0/5865, 0.00%	0.999824	1	0.999648
					T: 6/6, 100.0%	T: 2/5865, 0.03%
					C: 0/6, 0.0%	C: 5687/5865, 96.97%
					G: 0/6, 0.00%	G: 0/5865, 0.00%
					N: 0/6, 0.0%	N: 176/5865, 3.0%
g.4078	g.5692	C	A	L2	A: 1/6, 16.67%	A: 5713/5865, 97.41%	0.999388	0.999825	0.998951
					T: 0/6, 0.00%	T: 1/5865, 0.02%
					C: 5/6, 83.33%	C: 5/5865, 0.09%
					G: 0/6, 0.00%	G: 0/5865, 0.00%
					N: 0/6, 0.0%	N: 146/5865, 2.49%
g.4298	g.5912	G	A	L2	A: 0/6, 0.0%	A: 5679/5865, 96.83%	0.99956	1	0.99912
					T: 0/6, 0.00%	T: 0/5865, 0.00%
					C: 0/6, 0.00%	C: 0/5865, 0.00%
					G: 6/6, 100.0%	G: 5/5865, 0.09%
					N: 0/6, 0.0%	N: 181/5865, 3.09%
g.4352	g.5966	T	A	L2	A: 3/6, 50.0%	A: 5700/5865, 97.19%	0.999737	0.999474	1
					T: 3/6, 50.0%	T: 0/5865, 0.00%
					C: 0/6, 0.00%	C: 0/5865, 0.00%
					G: 0/6, 0.00%	G: 0/5865, 0.00%
					N: 0/6, 0.0%	N: 165/5865, 2.81%
g.4627	g.6241	T	A	L2	A: 0/6, 0.0%	A: 3663/5865, 62.46%	0.781857	1	0.641843
					T: 0/6, 0.00%	T: 0/5865, 0.00%
					C: 1/6, 16.67%	C: 2042/5865, 34.82%
					G: 2/6, 33.33%	G: 2/5865, 0.03%
					N: 3/6, 50.0%	N: 158/5865, 2.69%
g.7143	g.851	C	G	E6	A: 0/6, 0.00%	A: 0/5865, 0.00%	NA	NA	NA
					T: 0/6, 0.00%	T: 0/5865, 0.00%
					C: 0/6, 0.00%	C: 0/5865, 0.00%
					G: 0/6, 0.0%	G: 0/5865, 0.0%
					N: 6/6, 100.0%	N: 5865/5865, 100.0%
g.7353	g.1061	C	T	E6	A: 0/6, 0.00%	A: 0/5865, 0.00%	NA	NA	NA
					T: 0/6, 0.0%	T: 0/5865, 0.0%
					C: 0/6, 0.00%	C: 0/5865, 0.00%
					G: 0/6, 0.00%	G: 0/5865, 0.00%
					N: 6/6, 100.0%	N: 5865/5865, 100.0%
g.7357	g.1065	G	C	E6	A: 0/6, 0.00%	A: 0/5865, 0.00%	NA	NA	NA
					T: 0/6, 0.00%	T: 0/5865, 0.00%
					C: 0/6, 0.0%	C: 0/5865, 0.0%
					G: 0/6, 0.00%	G: 0/5865, 0.00%
					N: 6/6, 100.0%	N: 5865/5865, 100.0%
g.7407	g.1115	G	T	E6	A: 0/6, 0.00%	A: 0/5865, 0.00%	NA	NA	NA
					T: 0/6, 0.0%	T: 0/5865, 0.0%
					C: 0/6, 0.00%	C: 0/5865, 0.00%
					G: 0/6, 0.00%	G: 0/5865, 0.00%
					N: 6/6, 100.0%	N: 5865/5865, 100.0%
g.7436	g.1144	A	T	E6	A: 0/6, 0.00%	A: 0/5865, 0.00%	NA	NA	NA
					T: 0/6, 0.0%	T: 0/5865, 0.0%
					C: 0/6, 0.00%	C: 0/5865, 0.00%
					G: 0/6, 0.00%	G: 0/5865, 0.00%
					N: 6/6, 100.0%	N: 5865/5865, 100.0%
g.7832	g.1540	A	C	E7	A: 0/6, 0.00%	A: 0/5865, 0.00%	NA	NA	NA
					T: 0/6, 0.00%	T: 0/5865, 0.00%
					C: 0/6, 0.0%	C: 0/5865, 0.0%
					G: 0/6, 0.00%	G: 0/5865, 0.00%
					N: 6/6, 100.0%	N: 5865/5865, 100.0%
