## Supplementary Table 18 for "Super-pangenome analysis of 3562 human and animal papillomavirus isolates illuminates their genome and pathogenicity evolution"

### Sheet: Sheet1
Supplementary Table 18. Prediction benchmarking with the risk-defining variant sites identified in this study based on cohort 4.
HPV16 genome coordinate (NC_001526.4)	HPV16 genome coordinate (start reset)	Low-risk allele	High-risk allele	Gene	High-risk status	Recall
g.734	g.2348	A	C	E1	A: 0/63, 0.00%	1
					T: 0/63, 0.00%
					C: 63/63, 100.0%
					G: 0/63, 0.00%
					N: 0/63, 0.0%
g.798	g.2412	G	T	E1	A: 0/63, 0.00%	1
					T: 63/63, 100.0%
					C: 0/63, 0.00%
					G: 0/63, 0.00%
					N: 0/63, 0.0%
g.985	g.2599	G	A	E1	A: 63/63, 100.0%	1
					T: 0/63, 0.00%
					C: 0/63, 0.00%
					G: 0/63, 0.00%
					N: 0/63, 0.0%
g.986	g.2600	C	T	E1	A: 0/63, 0.00%	1
					T: 63/63, 100.0%
					C: 0/63, 0.00%
					G: 0/63, 0.00%
					N: 0/63, 0.0%
g.1039	g.2653	G	C	E1	A: 0/63, 0.00%	1
					T: 0/63, 0.00%
					C: 63/63, 100.0%
					G: 0/63, 0.00%
					N: 0/63, 0.0%
g.1052	g.2666	C	A	E1	A: 63/63, 100.0%	1
					T: 0/63, 0.00%
					C: 0/63, 0.00%
					G: 0/63, 0.00%
					N: 0/63, 0.0%
g.1060	g.2674	C	A	E1	A: 63/63, 100.0%	1
					T: 0/63, 0.00%
					C: 0/63, 0.00%
					G: 0/63, 0.00%
					N: 0/63, 0.0%
g.1066	g.2680	A	G	E1	A: 0/63, 0.00%	1
					T: 0/63, 0.00%
					C: 0/63, 0.00%
					G: 63/63, 100.0%
					N: 0/63, 0.0%
g.1483	g.3097	G	C	E1	A: 0/63, 0.00%	1
					T: 0/63, 0.00%
					C: 63/63, 100.0%
					G: 0/63, 0.00%
					N: 0/63, 0.0%
g.1616	g.3230	T	C	E1	A: 0/63, 0.00%	1
					T: 0/63, 0.00%
					C: 63/63, 100.0%
					G: 0/63, 0.00%
					N: 0/63, 0.0%
g.1664	g.3278	C	T	E1	A: 0/63, 0.00%	1
					T: 63/63, 100.0%
					C: 0/63, 0.00%
					G: 0/63, 0.00%
					N: 0/63, 0.0%
g.1711	g.3325	A	G	E1	A: 0/63, 0.00%	1
					T: 0/63, 0.00%
					C: 0/63, 0.00%
					G: 63/63, 100.0%
					N: 0/63, 0.0%
g.1730	g.3344	A	C	E1	A: 0/63, 0.00%	0.870968
					T: 8/63, 12.7%
					C: 54/63, 85.71%
					G: 0/63, 0.00%
					N: 1/63, 1.59%
g.1888	g.3502	G	A	E1	A: 63/63, 100.0%	1
					T: 0/63, 0.00%
					C: 0/63, 0.00%
					G: 0/63, 0.00%
					N: 0/63, 0.0%
g.1904	g.3518	G	T	E1	A: 0/63, 0.00%	1
					T: 63/63, 100.0%
					C: 0/63, 0.00%
					G: 0/63, 0.00%
					N: 0/63, 0.0%
g.1916	g.3530	G	A	E1	A: 63/63, 100.0%	1
					T: 0/63, 0.00%
					C: 0/63, 0.00%
					G: 0/63, 0.00%
					N: 0/63, 0.0%
g.1933	g.3547	G	A	E1	A: 63/63, 100.0%	1
					T: 0/63, 0.00%
					C: 0/63, 0.00%
					G: 0/63, 0.00%
					N: 0/63, 0.0%
g.1954	g.3568	A	T	E2	A: 0/63, 0.00%	1
					T: 63/63, 100.0%
					C: 0/63, 0.00%
					G: 0/63, 0.00%
					N: 0/63, 0.0%
g.2439	g.4053	A	T	E2	A: 0/63, 0.00%	1
					T: 63/63, 100.0%
					C: 0/63, 0.00%
					G: 0/63, 0.00%
					N: 0/63, 0.0%
g.2475	g.4089	C	G	E2	A: 0/63, 0.00%	1
					T: 0/63, 0.00%
					C: 0/63, 0.00%
					G: 63/63, 100.0%
					N: 0/63, 0.0%
g.2617	g.4231	G	A	E2	A: 63/63, 100.0%	1
					T: 0/63, 0.00%
					C: 0/63, 0.00%
					G: 0/63, 0.00%
					N: 0/63, 0.0%
g.2709	g.4323	A	G	E2	A: 0/63, 0.00%	1
					T: 0/63, 0.00%
					C: 0/63, 0.00%
					G: 63/63, 100.0%
					N: 0/63, 0.0%
g.3764	g.5378	G	C	L2	A: 0/63, 0.00%	1
					T: 0/63, 0.00%
					C: 63/63, 100.0%
					G: 0/63, 0.00%
					N: 0/63, 0.0%
g.3857	g.5471	T	C	L2	A: 0/63, 0.00%	1
					T: 0/63, 0.00%
					C: 63/63, 100.0%
					G: 0/63, 0.00%
					N: 0/63, 0.0%
g.4078	g.5692	C	A	L2	A: 63/63, 100.0%	1
					T: 0/63, 0.00%
					C: 0/63, 0.00%
					G: 0/63, 0.00%
					N: 0/63, 0.0%
g.4298	g.5912	G	A	L2	A: 63/63, 100.0%	1
					T: 0/63, 0.00%
					C: 0/63, 0.00%
					G: 0/63, 0.00%
					N: 0/63, 0.0%
g.4352	g.5966	T	A	L2	A: 63/63, 100.0%	1
					T: 0/63, 0.00%
					C: 0/63, 0.00%
					G: 0/63, 0.00%
					N: 0/63, 0.0%
g.4627	g.6241	T	A	L2	A: 62/63, 98.41%	1
					T: 0/63, 0.00%
					C: 0/63, 0.00%
					G: 0/63, 0.00%
					N: 1/63, 1.59%
g.7143	g.851	C	G	E6	A: 0/63, 0.00%	1
					T: 0/63, 0.00%
					C: 0/63, 0.00%
					G: 63/63, 100.0%
					N: 0/63, 0.0%
g.7353	g.1061	C	T	E6	A: 0/63, 0.00%	1
					T: 63/63, 100.0%
					C: 0/63, 0.00%
					G: 0/63, 0.00%
					N: 0/63, 0.0%
g.7357	g.1065	G	C	E6	A: 0/63, 0.00%	1
					T: 0/63, 0.00%
					C: 63/63, 100.0%
					G: 0/63, 0.00%
					N: 0/63, 0.0%
g.7407	g.1115	G	T	E6	A: 0/63, 0.00%	1
					T: 63/63, 100.0%
					C: 0/63, 0.00%
					G: 0/63, 0.00%
					N: 0/63, 0.0%
g.7436	g.1144	A	T	E6	A: 0/63, 0.00%	1
					T: 63/63, 100.0%
					C: 0/63, 0.00%
					G: 0/63, 0.00%
					N: 0/63, 0.0%
g.7832	g.1540	A	C	E7	A: 0/63, 0.00%	1
					T: 0/63, 0.00%
					C: 63/63, 100.0%
					G: 0/63, 0.00%
					N: 0/63, 0.0%
