## Supplementary Table 21 for "Super-pangenome analysis of 3562 human and animal papillomavirus isolates illuminates their genome and pathogenicity evolution"

### Sheet: Primer
Supplementary Table 22. Touchdown and nested PCR primers used for HPV16 genome amplification.
PCR type	Fragment	Primer	Primer sequence (5' - 3')	Primer start coordinate	Primer end coordinate	Primer Tm (℃)	Product size (bp)
Touchdown PCR	Fragment1(F1)	Forward	ACGGGATGTAATGGATGGTT	37	56	56	2987
		Reverse	CGCCAGTAATGTTGTGGATG	3004	3023	56
	Fragment2(F2)	Forward	TGGCATTGGACAGGACATAA	2845	2864	56	2342
		Reverse	TGGGCATCAGAGGTAACCAT	5667	5686	57
	Fragment3(F3)	Forward	GCAAATGCAGGTGTGGATAA	5181	5200	55	2933
		Reverse	AACGCATGTGCTGTCTCTGT	190	209	60
Nested PCR	Fragment1(F1)	Round1 Forward	CAGGTACCAATGGGGAAGAG	14	33	56	3034
		Round1 Reverse	GCACACAAAAGCAAAGCAAA	3029	3047	55
		Round2 Forward	ACGGGATGTAATGGATGGTT	37	56	56	2987
		Round2 Reverse	CGCCAGTAATGTTGTGGATG	3004	3023	56
	Fragment2(F2)	Round1 Forward	GCTCACACAAAGGACGGATT	2708	2727	57	3028
		Round1 Reverse	ATTATTGTGGCCCTGTGCTC	5716	5735	57
		Round2 Forward	TGGCATTGGACAGGACATAA	2845	2864	56	2342
		Round2 Reverse	TGGGCATCAGAGGTAACCAT	5667	5686	57
	Fragment3(F3)	Round1 Forward	GTTTGGGCCTGTGTAGGTGT	5067	5086	59	3071
		Round1 Reverse	TGTTTTGCTTCCTGTGCAGT	214	233	57
		Round2 Forward	GCAAATGCAGGTGTGGATAA	5181	5200	55	2933
		Round2 Reverse	AACGCATGTGCTGTCTCTGT	190	209	60
Footnote:
The genomic coordiantes for primer start and end are based on the HPV16 reference genome NC_001526.4.
